# Mass Spectrometric Identification of SARS-CoV-2 Proteins from Gargle Solution Samples of COVID-19 Patients

**DOI:** 10.1101/2020.04.18.047878

**Authors:** Christian Ihling, Dirk Tänzler, Sven Hagemann, Astrid Kehlen, Stefan Hüttelmaier, Andrea Sinz

## Abstract

Mass spectrometry (MS) can deliver valuable diagnostic data that complements genomic information and allows us to increase our current knowledge of the COVID-19 disease caused by the SARS-CoV-2 virus. We developed a simple, MS-based method to specifically detect SARS-CoV-2 proteins from gargle solution samples of COVID-19 patients. Our protocol consists of an acetone precipitation and tryptic digestion of proteins contained within the gargle solution, followed by a targeted MS analysis. Our methodology identifies unique peptides originating from SARS-CoV-2 nucleoprotein. Building on these promising initial results, faster MS protocols can now be developed as routine diagnostic tools for COVID-19 patients.

**Graphical Abstract:** Image credit (left): Gerd Altmann, Pixabay License, https://pixabay.com/illustrations/corona-coronavirus-virus-covid-19-4959447
