## Supplementary material for "Mass Spectrometric Identification of SARS-CoV-2 Proteins from Gargle Solution Samples of COVID-19 Patients": MS inclusion list

M	z range
533.2718	2-4
594.3246	2-4
595.3086	2-4
608.3766	2-4
613.2828	2-4
636.3715	2-4
636.3828	2-4
652.3301	2-4
652.3665	2-4
653.3141	2-4
670.3406	2-4
683.3433	2-4
685.2974	2-4
699.3382	2-4
701.2923	2-4
711.3308	2-4
712.4141	2-4
746.3832	2-4
748.424	2-4
774.4032	2-4
796.4967	2-4
797.4338	2-4
813.4287	2-4
814.3335	2-4
815.3934	2-4
815.4522	2-4
816.3774	2-4
817.4567	2-4
841.3686	2-4
841.3985	2-4
841.409	2-4
842.3527	2-4
843.4247	2-4
846.476	2-4
856.4199	2-4
857.3934	2-4
857.404	2-4
864.4938	2-4
873.5556	2-4
879.4359	2-4
884.4876	2-4
885.4716	2-4
886.4054	2-4
886.4305	2-4
887.4145	2-4
896.4108	2-4
911.4291	2-4
913.489	2-4
914.473	2-4
921.4789	2-4
922.4629	2-4
922.5105	2-4
923.4945	2-4
926.4227	2-4
927.4068	2-4
941.5091	2-4
943.4884	2-4
944.4724	2-4
951.4505	2-4
952.4847	2-4
952.5284	2-4
955.456	2-4
959.4105	2-4
963.4571	2-4
964.4411	2-4
965.5302	2-4
966.5142	2-4
968.5234	2-4
970.4346	2-4
979.5571	2-4
980.4796	2-4
981.4636	2-4
985.4625	2-4
986.4466	2-4
988.5251	2-4
1007.5309	2-4
1014.5805	2-4
1016.487	2-4
1019.4945	2-4
1020.4785	2-4
1020.5738	2-4
1030.5754	2-4
1039.5459	2-4
1042.5905	2-4
1052.5119	2-4
1060.6401	2-4
1064.5193	2-4
1065.5034	2-4
1066.6408	2-4
1067.6248	2-4
1071.5357	2-4
1073.6394	2-4
1079.5302	2-4
1080.5143	2-4
1081.4983	2-4
1085.5374	2-4
1085.5963	2-4
1086.5214	2-4
1086.5803	2-4
1087.651	2-4
1091.5044	2-4
1091.552	2-4
1092.536	2-4
1105.5313	2-4
1106.5153	2-4
1108.615	2-4
1113.5476	2-4
1114.5164	2-4
1114.5316	2-4
1126.564	2-4
1127.548	2-4
1132.5382	2-4
1151.5878	2-4
1169.6201	2-4
1170.6041	2-4
1175.6459	2-4
1176.6299	2-4
1176.6484	2-4
1177.6324	2-4
1192.5633	2-4
1192.6143	2-4
1193.5949	2-4
1193.5983	2-4
1194.579	2-4
1200.5644	2-4
1200.5895	2-4
1205.6161	2-4
1206.6113	2-4
1208.6092	2-4
1209.5932	2-4
1213.6099	2-4
1215.4881	2-4
1218.5902	2-4
1219.5742	2-4
1219.6681	2-4
1220.6521	2-4
1230.5096	2-4
1241.6426	2-4
1242.5902	2-4
1242.6266	2-4
1243.5742	2-4
1243.647	2-4
1247.6453	2-4
1248.6293	2-4
1252.5932	2-4
1253.5772	2-4
1261.6324	2-4
1262.6164	2-4
1263.6402	2-4
1264.6242	2-4
1268.5881	2-4
1269.5721	2-4
1282.5919	2-4
1282.6651	2-4
1283.5759	2-4
1283.6491	2-4
1286.631	2-4
1287.615	2-4
1298.5868	2-4
1299.5708	2-4
1303.6173	2-4
1304.6014	2-4
1309.6068	2-4
1315.6715	2-4
1317.5636	2-4
1319.6123	2-4
1320.5963	2-4
1325.6017	2-4
1331.6664	2-4
1333.5585	2-4
1338.6107	2-4
1347.6943	2-4
1347.7056	2-4
1348.6783	2-4
1348.6896	2-4
1354.6889	2-4
1358.6699	2-4
1359.6539	2-4
1375.7468	2-4
1376.6151	2-4
1384.6743	2-4
1385.6583	2-4
1386.7376	2-4
1391.6664	2-4
1392.6504	2-4
1396.6743	2-4
1398.5994	2-4
1409.6994	2-4
1410.6834	2-4
1414.5944	2-4
1418.7638	2-4
1419.7478	2-4
1431.675	2-4
1432.6591	2-4
1437.7988	2-4
1440.8322	2-4
1441.8162	2-4
1453.7322	2-4
1454.7063	2-4
1454.7162	2-4
1455.6903	2-4
1455.7552	2-4
1456.7392	2-4
1471.7501	2-4
1472.7341	2-4
1476.7118	2-4
1477.6958	2-4
1495.7137	2-4
1495.754	2-4
1496.738	2-4
1496.7665	2-4
1504.8118	2-4
1506.6464	2-4
1506.7627	2-4
1507.7468	2-4
1509.7478	2-4
1510.7319	2-4
1511.7087	2-4
1519.7288	2-4
1525.7428	2-4
1526.7268	2-4
1527.7914	2-4
1528.7754	2-4
1533.8424	2-4
1534.8264	2-4
1542.7621	2-4
1542.7798	2-4
1543.7461	2-4
1543.7639	2-4
1545.7404	2-4
1546.7245	2-4
1551.7419	2-4
1552.726	2-4
1558.79	2-4
1559.774	2-4
1570.7577	2-4
1571.7159	2-4
1572.6999	2-4
1577.8071	2-4
1578.7911	2-4
1579.8916	2-4
1580.8757	2-4
1581.7213	2-4
1581.8523	2-4
1582.7054	2-4
1582.8363	2-4
1592.705	2-4
1595.8428	2-4
1595.8866	2-4
1596.6734	2-4
1596.8706	2-4
1597.7468	2-4
1598.7308	2-4
1598.7744	2-4
1599.7186	2-4
1599.7584	2-4
1609.822	2-4
1610.8061	2-4
1612.6683	2-4
1614.7798	2-4
1614.9578	2-4
1615.9418	2-4
1616.7412	2-4
1620.8955	2-4
1622.7843	2-4
1623.7683	2-4
1626.7792	2-4
1627.8955	2-4
1628.8795	2-4
1630.9203	2-4
1631.8639	2-4
1633.8108	2-4
1634.8438	2-4
1635.8278	2-4
1643.8428	2-4
1644.8479	2-4
1645.8319	2-4
1657.8982	2-4
1664.8326	2-4
1665.8166	2-4
1665.8748	2-4
1666.905	2-4
1669.9272	2-4
1670.8272	2-4
1670.9112	2-4
1671.7748	2-4
1672.7588	2-4
1672.7604	2-4
1673.8931	2-4
1678.9123	2-4
1681.7857	2-4
1681.8445	2-4
1682.7697	2-4
1682.8285	2-4
1686.8771	2-4
1687.7852	2-4
1687.8611	2-4
1687.949	2-4
1688.7553	2-4
1688.933	2-4
1689.7577	2-4
1690.9486	2-4
1695.8701	2-4
1695.9064	2-4
1696.8541	2-4
1696.8806	2-4
1696.8905	2-4
1698.8585	2-4
1702.7959	2-4
1702.872	2-4
1703.7801	2-4
1703.856	2-4
1705.7526	2-4
1705.7969	2-4
1706.7809	2-4
1707.837	2-4
1707.8431	2-4
1708.8211	2-4
1708.8271	2-4
1724.7744	2-4
1724.8564	2-4
1725.9646	2-4
1726.9486	2-4
1735.9928	2-4
1736.9768	2-4
1737.8305	2-4
1740.8513	2-4
1743.0527	2-4
1744.0367	2-4
1748.9	2-4
1751.9877	2-4
1752.9717	2-4
1762.8833	2-4
1763.8673	2-4
1764.8494	2-4
1764.8949	2-4
1765.8392	2-4
1766.9072	2-4
1767.8912	2-4
1776.8915	2-4
1777.8755	2-4
1780.8444	2-4
1784.8126	2-4
1785.9381	2-4
1787.0214	2-4
1790.9211	2-4
1792.8574	2-4
1793.8415	2-4
1795.8167	2-4
1797.8874	2-4
1802.9323	2-4
1803.9163	2-4
1808.8524	2-4
1809.8364	2-4
1809.8806	2-4
1810.8646	2-4
1812.8987	2-4
1813.8823	2-4
1817.0571	2-4
1818.0411	2-4
1823.9286	2-4
1823.965	2-4
1824.9127	2-4
1824.949	2-4
1827.8759	2-4
1828.8599	2-4
1837.9694	2-4
1847.8567	2-4
1848.8408	2-4
1863.8516	2-4
1864.8357	2-4
1866.8545	2-4
1867.8385	2-4
1869.9779	2-4
1870.9619	2-4
1879.7956	2-4
1885.8935	2-4
1886.8775	2-4
1893.9263	2-4
1894.9103	2-4
1896.0126	2-4
1903.98	2-4
1905.9125	2-4
1906.0181	2-4
1907.0021	2-4
1907.899	2-4
1912.9691	2-4
1913.8606	2-4
1913.9531	2-4
1914.8446	2-4
1916.8782	2-4
1917.8622	2-4
1921.9074	2-4
1921.9542	2-4
1923.9923	2-4
1924.9763	2-4
1935.0069	2-4
1935.991	2-4
1936.099	2-4
1937.083	2-4
1940.0065	2-4
1943.8626	2-4
1943.8882	2-4
1943.9354	2-4
1944.8466	2-4
1944.9194	2-4
1944.9372	2-4
1945.9212	2-4
1947.0222	2-4
1950.0807	2-4
1952.0939	2-4
1952.9132	2-4
1953.0779	2-4
1958.9494	2-4
1959.8575	2-4
1959.9303	2-4
1960.8415	2-4
1960.9143	2-4
1960.9321	2-4
1961.9161	2-4
1966.9869	2-4
1968.9082	2-4
1984.9797	2-4
1985.9637	2-4
1994.9494	2-4
1995.9334	2-4
1999.0317	2-4
2000.0157	2-4
2002.0491	2-4
2005.1151	2-4
2006.0991	2-4
2007.0328	2-4
2008.0168	2-4
2013.1678	2-4
2014.1518	2-4
2018.0164	2-4
2019.0004	2-4
2020.0168	2-4
2021.0008	2-4
2021.11	2-4
2022.094	2-4
2023.0317	2-4
2024.0157	2-4
2024.9998	2-4
2025.0361	2-4
2026.0534	2-4
2029.1627	2-4
2030.1467	2-4
2031.9447	2-4
2034.0113	2-4
2034.9953	2-4
2039.0266	2-4
2040.0107	2-4
2041.0311	2-4
2041.9589	2-4
2042.0483	2-4
2042.9429	2-4
2046.9953	2-4
2047.9794	2-4
2050.0274	2-4
2051.0114	2-4
2051.9895	2-4
2052.9735	2-4
2057.9538	2-4
2058.9378	2-4
2061.9011	2-4
2063.0842	2-4
2064.9913	2-4
2065.0093	2-4
2068.1015	2-4
2068.8627	2-4
2069.8467	2-4
2081.0042	2-4
2081.0082	2-4
2088.9915	2-4
2089.2016	2-4
2089.9755	2-4
2091.0314	2-4
2093.139	2-4
2095.0818	2-4
2095.0931	2-4
2096.0771	2-4
2097.0031	2-4
2098.0386	2-4
2099.0226	2-4
2099.9637	2-4
2100.9477	2-4
2101.0574	2-4
2102.0414	2-4
2104.9864	2-4
2105.9704	2-4
2113.0317	2-4
2113.9616	2-4
2114.0158	2-4
2114.0335	2-4
2114.9456	2-4
2115.0175	2-4
2115.0505	2-4
2115.9586	2-4
2116.9175	2-4
2116.9426	2-4
2119.103	2-4
2120.087	2-4
2128.0743	2-4
2129.0583	2-4
2129.9565	2-4
2130.9405	2-4
2132.1386	2-4
2133.1226	2-4
2135.1053	2-4
2136.0893	2-4
2136.9985	2-4
2137.0349	2-4
2137.9825	2-4
2138.0189	2-4
2142.0423	2-4
2143.0264	2-4
2143.0495	2-4
2150.9852	2-4
2151.9692	2-4
2160.0284	2-4
2160.9365	2-4
2161.0124	2-4
2161.9205	2-4
2165.1271	2-4
2166.0826	2-4
2166.1165	2-4
2166.9801	2-4
2167.027	2-4
2167.1005	2-4
2167.9641	2-4
2168.0328	2-4
2181.0207	2-4
2182.0047	2-4
2182.0638	2-4
2182.1026	2-4
2182.1114	2-4
2183.0478	2-4
2183.0954	2-4
2187.0222	2-4
2188.0063	2-4
2193.2682	2-4
2194.2522	2-4
2196.0675	2-4
2196.9576	2-4
2197.0515	2-4
2197.9416	2-4
2198.0587	2-4
2199.0427	2-4
2204.0394	2-4
2205.0234	2-4
2209.1322	2-4
2210.1162	2-4
2212.0624	2-4
2213.0464	2-4
2220.1151	2-4
2221.2339	2-4
2228.0039	2-4
2228.9879	2-4
2231.2506	2-4
2231.287	2-4
2231.9741	2-4
2232.1443	2-4
2232.9581	2-4
2243.9988	2-4
2244.9828	2-4
2248.1392	2-4
2252.05	2-4
2253.034	2-4
2253.239	2-4
2255.9233	2-4
2256.9073	2-4
2259.3111	2-4
2260.2951	2-4
2261.0907	2-4
2262.0747	2-4
2266.2417	2-4
2267.0808	2-4
2267.2324	2-4
2268.0449	2-4
2268.0648	2-4
2269.0176	2-4
2269.0289	2-4
2270.0017	2-4
2282.2366	2-4
2283.1907	2-4
2283.2273	2-4
2284.1747	2-4
2284.2336	2-4
2285.0126	2-4
2285.2176	2-4
2285.9966	2-4
2288.2397	2-4
2289.2238	2-4
2293.136	2-4
2294.12	2-4
2297.9116	2-4
2298.8956	2-4
2300.0043	2-4
2300.9883	2-4
2306.1353	2-4
2306.9982	2-4
2307.1193	2-4
2307.9823	2-4
2309.1085	2-4
2311.07	2-4
2312.054	2-4
2312.1955	2-4
2313.1795	2-4
2313.9065	2-4
2314.8906	2-4
2316.1295	2-4
2317.1135	2-4
2318.1452	2-4
2319.1292	2-4
2323.0111	2-4
2323.0311	2-4
2324.0151	2-4
2328.1904	2-4
2329.1744	2-4
2337.1218	2-4
2338.1058	2-4
2339.006	2-4
2354.1809	2-4
2360.222	2-4
2361.206	2-4
2370.2129	2-4
2373.1067	2-4
2374.0908	2-4
2380.971	2-4
2381.955	2-4
2383.3119	2-4
2385.1658	2-4
2386.1498	2-4
2386.2765	2-4
2387.2605	2-4
2389.1994	2-4
2390.1834	2-4
2395.0343	2-4
2401.1607	2-4
2401.2777	2-4
2402.1447	2-4
2402.2061	2-4
2403.1901	2-4
2403.1939	2-4
2404.1779	2-4
2406.2234	2-4
2410.25	2-4
2411.234	2-4
2417.2726	2-4
2418.201	2-4
2419.185	2-4
2422.2184	2-4
2425.2447	2-4
2426.1028	2-4
2426.1513	2-4
2426.2287	2-4
2427.0868	2-4
2427.1353	2-4
2427.1755	2-4
2429.0968	2-4
2430.0808	2-4
2430.2374	2-4
2431.2214	2-4
2432.1585	2-4
2433.1252	2-4
2433.1425	2-4
2433.2166	2-4
2434.1092	2-4
2434.2006	2-4
2434.2302	2-4
2435.2143	2-4
2439.0526	2-4
2441.2396	2-4
2442.1462	2-4
2442.2236	2-4
2443.0693	2-4
2443.1302	2-4
2444.282	2-4
2445.0917	2-4
2445.266	2-4
2446.0757	2-4
2446.1642	2-4
2446.2323	2-4
2447.1482	2-4
2447.2163	2-4
2448.1534	2-4
2449.1374	2-4
2449.2115	2-4
2450.1955	2-4
2454.0127	2-4
2454.2949	2-4
2454.9968	2-4
2455.0475	2-4
2462.1591	2-4
2462.2207	2-4
2463.1431	2-4
2463.2047	2-4
2468.109	2-4
2468.2966	2-4
2469.1829	2-4
2469.2806	2-4
2470.0077	2-4
2470.1669	2-4
2470.2898	2-4
2470.9917	2-4
2476.2541	2-4
2477.2381	2-4
2478.2156	2-4
2478.2697	2-4
2479.1122	2-4
2479.1996	2-4
2479.2537	2-4
2481.1641	2-4
2482.1481	2-4
2484.2915	2-4
2485.1778	2-4
2485.2755	2-4
2486.1618	2-4
2495.1071	2-4
2496.2691	2-4
2501.2406	2-4
2502.2246	2-4
2507.1833	2-4
2507.2334	2-4
2508.2174	2-4
2511.4069	2-4
2512.264	2-4
2523.1782	2-4
2523.2146	2-4
2523.2283	2-4
2524.2123	2-4
2529.2078	2-4
2530.1919	2-4
2532.3326	2-4
2539.2609	2-4
2540.245	2-4
2550.1493	2-4
2552.0607	2-4
2552.3251	2-4
2553.0448	2-4
2553.3091	2-4
2556.2513	2-4
2560.2534	2-4
2561.2374	2-4
2562.2037	2-4
2563.1877	2-4
2566.1442	2-4
2566.1959	2-4
2568.0557	2-4
2568.32	2-4
2569.0397	2-4
2569.3041	2-4
2572.2462	2-4
2574.2722	2-4
2575.2562	2-4
2576.2483	2-4
2576.4671	2-4
2577.2323	2-4
2577.4511	2-4
2578.1986	2-4
2579.1826	2-4
2579.3253	2-4
2580.3093	2-4
2581.243	2-4
2581.3158	2-4
2582.1439	2-4
2582.227	2-4
2582.2998	2-4
2583.1279	2-4
2584.2236	2-4
2584.2467	2-4
2585.2307	2-4
2592.1493	2-4
2593.1334	2-4
2593.2239	2-4
2594.2079	2-4
2598.1388	2-4
2599.1228	2-4
2600.267	2-4
2601.251	2-4
2603.2559	2-4
2604.2399	2-4
2604.2551	2-4
2608.4975	2-4
2616.2619	2-4
2617.2459	2-4
2624.4925	2-4
2630.2621	2-4
2631.2461	2-4
2632.217	2-4
2633.201	2-4
2647.3953	2-4
2648.2119	2-4
2649.196	2-4
2657.4185	2-4
2664.5139	2-4
2665.376	2-4
2666.36	2-4
2679.2119	2-4
2680.1959	2-4
2687.445	2-4
2688.3023	2-4
2688.429	2-4
2689.1869	2-4
2689.2863	2-4
2690.1709	2-4
2694.15	2-4
2695.134	2-4
2698.282	2-4
2699.266	2-4
2703.4399	2-4
2704.2972	2-4
2704.4239	2-4
2705.1818	2-4
2705.2812	2-4
2706.1658	2-4
2714.2769	2-4
2715.2609	2-4
2720.1635	2-4
2721.1475	2-4
2729.2698	2-4
2730.2538	2-4
2743.3726	2-4
2744.3566	2-4
2745.311	2-4
2746.295	2-4
2755.3227	2-4
2756.3067	2-4
2758.357	2-4
2759.341	2-4
2761.3356	2-4
2762.3196	2-4
2771.3176	2-4
2772.3016	2-4
2773.3872	2-4
2774.3712	2-4
2787.475	2-4
2788.459	2-4
2793.2641	2-4
2794.2481	2-4
2799.264	2-4
2800.2481	2-4
2803.4699	2-4
2804.4539	2-4
2809.259	2-4
2810.243	2-4
2812.3619	2-4
2812.3757	2-4
2813.3459	2-4
2813.3597	2-4
2815.259	2-4
2816.243	2-4
2818.4695	2-4
2821.329	2-4
2822.313	2-4
2829.4516	2-4
2830.4357	2-4
2835.3777	2-4
2835.4206	2-4
2836.3617	2-4
2838.3369	2-4
2839.4885	2-4
2849.3109	2-4
2850.2949	2-4
2851.4155	2-4
2852.473	2-4
2857.2073	2-4
2858.1913	2-4
2870.3448	2-4
2871.3288	2-4
2873.2022	2-4
2874.1863	2-4
2878.3829	2-4
2879.3669	2-4
2886.3397	2-4
2887.3237	2-4
2903.2869	2-4
2903.4464	2-4
2904.2709	2-4
2913.4612	2-4
2914.4453	2-4
2919.2818	2-4
2919.4413	2-4
2920.2659	2-4
2920.3305	2-4
2921.3146	2-4
2921.359	2-4
2922.343	2-4
2927.359	2-4
2927.5374	2-4
2928.343	2-4
2928.3601	2-4
2928.3886	2-4
2928.5214	2-4
2929.3441	2-4
2929.4562	2-4
2930.4402	2-4
2931.4847	2-4
2932.4687	2-4
2937.3539	2-4
2938.338	2-4
2939.4066	2-4
2940.3906	2-4
2941.4665	2-4
2942.4505	2-4
2943.3539	2-4
2944.3379	2-4
2944.3835	2-4
2947.2886	2-4
2948.2727	2-4
2950.552	2-4
2951.536	2-4
2963.3386	2-4
2963.4331	2-4
2964.3226	2-4
2971.4969	2-4
2972.4809	2-4
2974.468	2-4
2975.452	2-4
2978.5986	2-4
2979.5323	2-4
2979.5826	2-4
2980.5163	2-4
2984.4896	2-4
3000.4845	2-5
3012.5942	2-5
3013.5782	2-5
3019.4466	2-5
3020.4306	2-5
3028.482	2-5
3028.5904	2-5
3029.466	2-5
3029.5744	2-5
3033.564	2-5
3034.548	2-5
3039.5253	2-5
3040.5093	2-5
3057.4696	2-5
3058.4536	2-5
3061.4789	2-5
3062.4629	2-5
3071.5572	2-5
3072.5412	2-5
3077.4462	2-5
3078.4302	2-5
3079.458	2-5
3080.6164	2-5
3081.6004	2-5
3090.8192	2-5
3093.4411	2-5
3094.4251	2-5
3095.4529	2-5
3098.3731	2-5
3098.4632	2-5
3098.624	2-5
3099.3571	2-5
3106.8141	2-5
3114.4581	2-5
3114.5565	2-5
3114.6189	2-5
3115.5405	2-5
3116.6402	2-5
3117.5561	2-5
3117.6242	2-5
3118.5401	2-5
3119.6519	2-5
3120.636	2-5
3121.3812	2-5
3122.3652	2-5
3122.3982	2-5
3123.3823	2-5
3127.3514	2-5
3128.3354	2-5
3129.4225	2-5
3130.4065	2-5
3132.6074	2-5
3133.4571	2-5
3133.551	2-5
3133.5914	2-5
3134.4412	2-5
3134.5351	2-5
3135.6469	2-5
3136.6309	2-5
3136.7405	2-5
3137.3761	2-5
3137.7245	2-5
3138.3601	2-5
3139.5822	2-5
3143.3463	2-5
3144.3303	2-5
3148.6023	2-5
3149.5864	2-5
3155.5771	2-5
3160.4534	2-5
3161.4375	2-5
3171.568	2-5
3172.5296	2-5
3172.552	2-5
3191.521	2-5
3191.552	2-5
3191.5619	2-5
3192.505	2-5
3192.536	2-5
3192.5459	2-5
3207.5159	2-5
3207.5568	2-5
3208.4999	2-5
3208.5408	2-5
3219.4755	2-5
3220.4595	2-5
3231.561	2-5
3232.545	2-5
3233.5581	2-5
3234.5421	2-5
3243.4941	2-5
3244.4782	2-5
3247.5559	2-5
3248.54	2-5
3249.553	2-5
3250.537	2-5
3257.6261	2-5
3258.6101	2-5
3259.4891	2-5
3260.4731	2-5
3261.6327	2-5
3262.6168	2-5
3265.518	2-5
3266.502	2-5
3273.621	2-5
3274.605	2-5
3274.6978	2-5
3274.7419	2-5
3275.6818	2-5
3275.7259	2-5
3284.7103	2-5
3284.7891	2-5
3288.5484	2-5
3289.5324	2-5
3290.6927	2-5
3291.6767	2-5
3292.5707	2-5
3293.5547	2-5
3293.6801	2-5
3294.6641	2-5
3306.6506	2-5
3307.6346	2-5
3308.5656	2-5
3309.5496	2-5
3319.616	2-5
3320.6	2-5
3322.6455	2-5
3323.6295	2-5
3328.644	2-5
3329.628	2-5
3331.6838	2-5
3332.6679	2-5
3335.6109	2-5
3336.5949	2-5
3341.7908	2-5
3342.7748	2-5
3347.6788	2-5
3348.6628	2-5
3359.5849	2-5
3360.5689	2-5
3360.5884	2-5
3361.5724	2-5
3373.5504	2-5
3374.5344	2-5
3376.5833	2-5
3377.5673	2-5
3383.7457	2-5
3384.5605	2-5
3384.7297	2-5
3385.4082	2-5
3385.5445	2-5
3386.3922	2-5
3389.5453	2-5
3390.5293	2-5
3396.5828	2-5
3397.5668	2-5
3399.7406	2-5
3400.5554	2-5
3400.7246	2-5
3401.5394	2-5
3412.5777	2-5
3413.5617	2-5
3418.63	2-5
3436.5725	2-5
3440.5674	2-5
3440.8902	2-5
3441.5515	2-5
3441.9928	2-5
3444.5251	2-5
3444.7686	2-5
3445.5091	2-5
3445.7526	2-5
3452.5674	2-5
3465.6168	2-5
3466.6008	2-5
3466.659	2-5
3467.643	2-5
3469.8857	2-5
3470.8697	2-5
3473.7344	2-5
3474.7185	2-5
3489.7294	2-5
3490.7134	2-5
3501.7294	2-5
3502.7134	2-5
3516.5828	2-5
3517.5668	2-5
3532.5777	2-5
3532.6029	2-5
3533.5618	2-5
3533.5869	2-5
3548.5978	2-5
3548.7754	2-5
3549.5818	2-5
3549.7594	2-5
3551.9368	2-5
3563.5783	2-5
3564.5623	2-5
3564.7703	2-5
3565.7543	2-5
3579.5732	2-5
3580.5573	2-5
3586.6042	2-5
3587.5882	2-5
3611.9348	2-5
3612.9188	2-5
