## Supplementary material for "Mass Spectrometric Identification of SARS-CoV-2 Proteins from Gargle Solution Samples of COVID-19 Patients": Proteins identified in sample 1

### Sheet: Proteins
Accession	Description	Marked as	Sum PEP Score	Coverage [%]	# Peptides	# PSMs	# Unique Peptides	MW [kDa]	Gene Symbol
A0A087WW87	Immunoglobulin kappa variable 2-40 OS=Homo sapiens OX=9606 GN=IGKV2-40 PE=3 SV=2		8.716	17	2	14	1	13.3	IGKV2-40; IGKV2D-40
P16070	CD44 antigen OS=Homo sapiens OX=9606 GN=CD44 PE=1 SV=3		2.28	6	2	3	2	81.5	CD44
P00338	L-lactate dehydrogenase A chain OS=Homo sapiens OX=9606 GN=LDHA PE=1 SV=2		6.762	5	1	2	1	36.7	LDHA
P17931	Galectin-3 OS=Homo sapiens OX=9606 GN=LGALS3 PE=1 SV=5		6.248	11	2	6	2	26.1	LGALS3
P04080	Cystatin-B OS=Homo sapiens OX=9606 GN=CSTB PE=1 SV=2		59.309	86	7	59	7	11.1	CSTB
P0DOY3	Immunoglobulin lambda constant 3 OS=Homo sapiens OX=9606 GN=IGLC3 PE=1 SV=1		99.205	70	8	75	5	11.3	IGLC3
P08493	Matrix Gla protein OS=Homo sapiens OX=9606 GN=MGP PE=1 SV=2		2.807	24	2	3	2	12.3	MGP
Q8IVF2	Protein AHNAK2 OS=Homo sapiens OX=9606 GN=AHNAK2 PE=1 SV=2		2.238	3	1	1	1	616.2	AHNAK2
P16402	Histone H1.3 OS=Homo sapiens OX=9606 GN=H1-3 PE=1 SV=2		13.565	12	3	7	3	22.3	HIST1H1D
Q96DR5	BPI fold-containing family A member 2 OS=Homo sapiens OX=9606 GN=BPIFA2 PE=1 SV=2		16.646	20	3	9	3	27	BPIFA2
P13693	Translationally-controlled tumor protein OS=Homo sapiens OX=9606 GN=TPT1 PE=1 SV=1		10.059	41	3	5	3	19.6	TPT1
O60437	Periplakin OS=Homo sapiens OX=9606 GN=PPL PE=1 SV=4		28.327	6	7	12	7	204.6	PPL
P62937	Peptidyl-prolyl cis-trans isomerase A OS=Homo sapiens OX=9606 GN=PPIA PE=1 SV=2		33.128	43	7	27	7	18	PPIA
Q8NI22	Multiple coagulation factor deficiency protein 2 OS=Homo sapiens OX=9606 GN=MCFD2 PE=1 SV=1		4.678	36	2	4	2	16.4	MCFD2
Q96DA0	Zymogen granule protein 16 homolog B OS=Homo sapiens OX=9606 GN=ZG16B PE=1 SV=3		53.33	53	8	46	8	22.7	ZG16B
Q13162	Peroxiredoxin-4 OS=Homo sapiens OX=9606 GN=PRDX4 PE=1 SV=1		11.125	24	5	10	5	30.5	PRDX4
P23280	Carbonic anhydrase 6 OS=Homo sapiens OX=9606 GN=CA6 PE=1 SV=3		55.471	40	8	31	8	35.3	CA6
P61626	Lysozyme C OS=Homo sapiens OX=9606 GN=LYZ PE=1 SV=1		250.83	73	18	393	18	16.5	LYZ
P0DMV9	Heat shock 70 kDa protein 1B OS=Homo sapiens OX=9606 GN=HSPA1B PE=1 SV=1		8.314	7	3	17	3	70	HSPA1B; HSPA1A
O43240	Kallikrein-10 OS=Homo sapiens OX=9606 GN=KLK10 PE=1 SV=3		14.895	18	3	17	3	30.2	KLK10
P06310	Immunoglobulin kappa variable 2-30 OS=Homo sapiens OX=9606 GN=IGKV2-30 PE=3 SV=2		6.669	17	2	5	1	13.2	IGKV2-30
P02774	Vitamin D-binding protein OS=Homo sapiens OX=9606 GN=GC PE=1 SV=2		2.885	5	1	1	1	52.9
P46782	40S ribosomal protein S5 OS=Homo sapiens OX=9606 GN=RPS5 PE=1 SV=4		2.801	7	1	1	1	22.9	RPS5
Q8TDL5	BPI fold-containing family B member 1 OS=Homo sapiens OX=9606 GN=BPIFB1 PE=1 SV=1		22.021	10	3	17	3	52.4	BPIFB1
Q562R1	Beta-actin-like protein 2 OS=Homo sapiens OX=9606 GN=ACTBL2 PE=1 SV=2		4.821	8	2	2	1	42	ACTBL2
Q02487	Desmocollin-2 OS=Homo sapiens OX=9606 GN=DSC2 PE=1 SV=1		21.437	9	5	14	5	99.9	DSC2
P60660	Myosin light polypeptide 6 OS=Homo sapiens OX=9606 GN=MYL6 PE=1 SV=2		4.749	11	1	2	1	16.9	MYL6
Q9UBX7	Kallikrein-11 OS=Homo sapiens OX=9606 GN=KLK11 PE=1 SV=2		36.246	36	7	37	7	31	KLK11
P47929	Galectin-7 OS=Homo sapiens OX=9606 GN=LGALS7 PE=1 SV=2		19.269	46	4	20	4	15.1	LGALS7; LGALS7B
Q86VR7	V-set and immunoglobulin domain-containing protein 10-like OS=Homo sapiens OX=9606 GN=VSIG10L PE=2 SV=2		1.453	2	1	2	1	91.6	VSIG10L
P62854	40S ribosomal protein S26 OS=Homo sapiens OX=9606 GN=RPS26 PE=1 SV=3		4.063	13	1	4	1	13	RPS26; LOC101929876; RPS26P25
P19961	Alpha-amylase 2B OS=Homo sapiens OX=9606 GN=AMY2B PE=1 SV=1		363.904	59	30	321	2	57.7	AMY2B
P60903	Protein S100-A10 OS=Homo sapiens OX=9606 GN=S100A10 PE=1 SV=2		13.221	19	1	8	1	11.2	S100A10
P09429	High mobility group protein B1 OS=Homo sapiens OX=9606 GN=HMGB1 PE=1 SV=3		7.449	14	3	5	3	24.9	HMGB1
P83731	60S ribosomal protein L24 OS=Homo sapiens OX=9606 GN=RPL24 PE=1 SV=1		4.229	8	1	2	1	17.8	RPL24
P62851	40S ribosomal protein S25 OS=Homo sapiens OX=9606 GN=RPS25 PE=1 SV=1		1.268	7	1	1	1	13.7	RPS25
P20930	Filaggrin OS=Homo sapiens OX=9606 GN=FLG PE=1 SV=3		44.756	6	7	20	7	434.9	FLG
Q6UWP8	Suprabasin OS=Homo sapiens OX=9606 GN=SBSN PE=1 SV=2		26.179	18	5	9	5	60.5	SBSN
P02787	Serotransferrin OS=Homo sapiens OX=9606 GN=TF PE=1 SV=3		126.751	39	18	57	18	77	TF
P0DP25	Calmodulin-3 OS=Homo sapiens OX=9606 GN=CALM3 PE=1 SV=1		5.432	11	1	2	1	16.8	CALM3; CALM2; CALM1
P20061	Transcobalamin-1 OS=Homo sapiens OX=9606 GN=TCN1 PE=1 SV=2		14.016	9	2	6	2	48.2	TCN1
Q6P4A8	Phospholipase B-like 1 OS=Homo sapiens OX=9606 GN=PLBD1 PE=1 SV=2		3.327	2	1	2	1	63.2	PLBD1
Q9BRA2	Thioredoxin domain-containing protein 17 OS=Homo sapiens OX=9606 GN=TXNDC17 PE=1 SV=1		8.649	20	2	6	2	13.9	TXNDC17
P67809	Y-box-binding protein 1 OS=Homo sapiens OX=9606 GN=YBX1 PE=1 SV=3		2.769	7	1	1	1	35.9	YBX1
P07355	Annexin A2 OS=Homo sapiens OX=9606 GN=ANXA2 PE=1 SV=2		79.714	40	13	56	13	38.6	ANXA2
P20160	Azurocidin OS=Homo sapiens OX=9606 GN=AZU1 PE=1 SV=3		12.705	24	2	7	2	26.9	AZU1
Q14696	LRP chaperone MESD OS=Homo sapiens OX=9606 GN=MESD PE=1 SV=2		2.504	7	1	1	1	26.1	MESDC2; MESD
P06731	Carcinoembryonic antigen-related cell adhesion molecule 5 OS=Homo sapiens OX=9606 GN=CEACAM5 PE=1 SV=3		8.067	5	2	6	2	76.7	CEACAM5
Q9NPB8	Glycerophosphocholine phosphodiesterase GPCPD1 OS=Homo sapiens OX=9606 GN=GPCPD1 PE=1 SV=2		1.375	3	1	1	1	76	GPCPD1
P67936	Tropomyosin alpha-4 chain OS=Homo sapiens OX=9606 GN=TPM4 PE=1 SV=3		15.394	12	2	7	1	28.5	TPM4
P62081	40S ribosomal protein S7 OS=Homo sapiens OX=9606 GN=RPS7 PE=1 SV=1		2.795	11	1	2	1	22.1	RPS7
Q6IN85	Serine/threonine-protein phosphatase 4 regulatory subunit 3A OS=Homo sapiens OX=9606 GN=PPP4R3A PE=1 SV=1		1.348	1	1	1	1	95.3	SMEK1; PPP4R3A
Q6E0U4	Dermokine OS=Homo sapiens OX=9606 GN=DMKN PE=1 SV=3		1.367	3	1	2	1	47.1	DMKN
P22352	Glutathione peroxidase 3 OS=Homo sapiens OX=9606 GN=GPX3 PE=1 SV=2		2.437	8	1	2	1	25.5	GPX3
P53999	Activated RNA polymerase II transcriptional coactivator p15 OS=Homo sapiens OX=9606 GN=SUB1 PE=1 SV=3		8.663	20	2	4	2	14.4	SUB1
Q13835	Plakophilin-1 OS=Homo sapiens OX=9606 GN=PKP1 PE=1 SV=2		1.723	3	1	2	1	82.8	PKP1
P20810	Calpastatin OS=Homo sapiens OX=9606 GN=CAST PE=1 SV=4		10.863	9	4	7	4	76.5	CAST
P49917	DNA ligase 4 OS=Homo sapiens OX=9606 GN=LIG4 PE=1 SV=2		1.636	2	1	1	1	103.9	LIG4
Q8NBJ4	Golgi membrane protein 1 OS=Homo sapiens OX=9606 GN=GOLM1 PE=1 SV=1		8.64	6	2	4	2	45.3	GOLM1
P13987	CD59 glycoprotein OS=Homo sapiens OX=9606 GN=CD59 PE=1 SV=1		7.754	18	2	6	2	14.2	CD59
P42167	Lamina-associated polypeptide 2, isoforms beta/gamma OS=Homo sapiens OX=9606 GN=TMPO PE=1 SV=2		2.216	3	1	1	1	50.6	TMPO
P01040	Cystatin-A OS=Homo sapiens OX=9606 GN=CSTA PE=1 SV=1		55.6	95	7	28	7	11	CSTA
P04406	Glyceraldehyde-3-phosphate dehydrogenase OS=Homo sapiens OX=9606 GN=GAPDH PE=1 SV=3		104.641	46	14	45	14	36	GAPDH
P11021	Endoplasmic reticulum chaperone BiP OS=Homo sapiens OX=9606 GN=HSPA5 PE=1 SV=2		3.976	5	2	4	2	72.3	HSPA5
P07919	Cytochrome b-c1 complex subunit 6, mitochondrial OS=Homo sapiens OX=9606 GN=UQCRH PE=1 SV=2		10.382	20	1	7	1	10.7	UQCRH
P61978	Heterogeneous nuclear ribonucleoprotein K OS=Homo sapiens OX=9606 GN=HNRNPK PE=1 SV=1		6.707	5	1	1	1	50.9	HNRNPK
P62805	Histone H4 OS=Homo sapiens OX=9606 GN=H4C1 PE=1 SV=2		43.053	54	10	45	10	11.4	HIST1H4A; HIST1H4F; HIST1H4D; HIST1H4J; HIST2H4A; HIST2H4B; HIST1H4H; HIST1H4C; HIST4H4; HIST1H4E; HIST1H4I; HIST1H4B; HIST1H4K; HIST1H4L
P07737	Profilin-1 OS=Homo sapiens OX=9606 GN=PFN1 PE=1 SV=2		12.316	29	3	9	3	15	PFN1
P19021	Peptidyl-glycine alpha-amidating monooxygenase OS=Homo sapiens OX=9606 GN=PAM PE=1 SV=2		3.174	2	1	1	1	108.3	PAM
Q9GZP8	Immortalization up-regulated protein OS=Homo sapiens OX=9606 GN=IMUP PE=1 SV=1		9.538	45	3	7	3	10.9	C19orf33
P15291	Beta-1,4-galactosyltransferase 1 OS=Homo sapiens OX=9606 GN=B4GALT1 PE=1 SV=5		3.945	5	1	2	1	43.9	B4GALT1
P61353	60S ribosomal protein L27 OS=Homo sapiens OX=9606 GN=RPL27 PE=1 SV=2		5.566	18	1	5	1	15.8	RPL27
Q13402	Unconventional myosin-VIIa OS=Homo sapiens OX=9606 GN=MYO7A PE=1 SV=2		1.356	1	1	1	1	254.2	MYO7A
Q15847	Adipogenesis regulatory factor OS=Homo sapiens OX=9606 GN=ADIRF PE=1 SV=1		14.12	71	3	10	3	7.9	ADIRF; C10orf116
P01701	Immunoglobulin lambda variable 1-51 OS=Homo sapiens OX=9606 GN=IGLV1-51 PE=1 SV=2		2.653	11	1	2	1	12.2	IGLV1-51
P03950	Angiogenin OS=Homo sapiens OX=9606 GN=ANG PE=1 SV=1		26.717	53	5	13	5	16.5	ANG
P01833	Polymeric immunoglobulin receptor OS=Homo sapiens OX=9606 GN=PIGR PE=1 SV=4		161.899	36	26	125	26	83.2	PIGR
Q5VT79	Annexin A8-like protein 1 OS=Homo sapiens OX=9606 GN=ANXA8L1 PE=2 SV=2		3.895	5	1	2	1	36.9	ANXA8L1
Q16378	Proline-rich protein 4 OS=Homo sapiens OX=9606 GN=PRR4 PE=1 SV=3		20.272	27	3	12	3	15.1	PRR4
Q9HCY8	Protein S100-A14 OS=Homo sapiens OX=9606 GN=S100A14 PE=1 SV=1		14.471	53	4	11	4	11.7	S100A14
O43513	Mediator of RNA polymerase II transcription subunit 7 OS=Homo sapiens OX=9606 GN=MED7 PE=1 SV=1		1.381	15	1	1	1	27.2	MED7
O00479	High mobility group nucleosome-binding domain-containing protein 4 OS=Homo sapiens OX=9606 GN=HMGN4 PE=1 SV=3		4.618	17	1	1	1	9.5	HMGN4
P02814	Submaxillary gland androgen-regulated protein 3B OS=Homo sapiens OX=9606 GN=SMR3B PE=1 SV=2		26.705	66	2	32	2	8.2	SMR3B
O95467	Neuroendocrine secretory protein 55 OS=Homo sapiens OX=9606 GN=GNAS PE=2 SV=1		3.117	4	1	2	1	28	GNAS
P51858	Hepatoma-derived growth factor OS=Homo sapiens OX=9606 GN=HDGF PE=1 SV=1		5.561	16	2	5	2	26.8	HDGF
P14314	Glucosidase 2 subunit beta OS=Homo sapiens OX=9606 GN=PRKCSH PE=1 SV=2		3.233	2	1	4	1	59.4	PRKCSH
P10909	Clusterin OS=Homo sapiens OX=9606 GN=CLU PE=1 SV=1		18.752	11	4	17	4	52.5	CLU
Q03591	Complement factor H-related protein 1 OS=Homo sapiens OX=9606 GN=CFHR1 PE=1 SV=2		3.725	11	2	7	1	37.6	CFHR1
Q8N474	Secreted frizzled-related protein 1 OS=Homo sapiens OX=9606 GN=SFRP1 PE=1 SV=1		40.035	42	8	20	8	35.4	SFRP1
Q01469	Fatty acid-binding protein 5 OS=Homo sapiens OX=9606 GN=FABP5 PE=1 SV=3		114.181	74	14	59	14	15.2	FABP5
Q14CN2	Calcium-activated chloride channel regulator 4 OS=Homo sapiens OX=9606 GN=CLCA4 PE=1 SV=2		4.773	3	2	6	2	101.2	CLCA4
Q13421	Mesothelin OS=Homo sapiens OX=9606 GN=MSLN PE=1 SV=2		8.435	5	3	8	3	68.9	MSLN
P06312	Immunoglobulin kappa variable 4-1 OS=Homo sapiens OX=9606 GN=IGKV4-1 PE=1 SV=1		4.785	30	2	3	2	13.4	IGKV4-1
Q14118	Dystroglycan OS=Homo sapiens OX=9606 GN=DAG1 PE=1 SV=2		1.765	2	1	1	1	97.4	DAG1
Q15596	Nuclear receptor coactivator 2 OS=Homo sapiens OX=9606 GN=NCOA2 PE=1 SV=2		1.363	1	1	1	1	159.1	NCOA2
P63261	Actin, cytoplasmic 2 OS=Homo sapiens OX=9606 GN=ACTG1 PE=1 SV=1		20.621	25	6	15	3	41.8	ACTG1
P02511	Alpha-crystallin B chain OS=Homo sapiens OX=9606 GN=CRYAB PE=1 SV=2		12.034	22	3	7	3	20.1	CRYAB
P02790	Hemopexin OS=Homo sapiens OX=9606 GN=HPX PE=1 SV=2		17.151	18	5	15	5	51.6	HPX
P15328	Folate receptor alpha OS=Homo sapiens OX=9606 GN=FOLR1 PE=1 SV=3		1.3	7	1	2	1	29.8	FOLR1
P07108	Acyl-CoA-binding protein OS=Homo sapiens OX=9606 GN=DBI PE=1 SV=2		20.798	61	4	13	4	10	DBI
P61916	NPC intracellular cholesterol transporter 2 OS=Homo sapiens OX=9606 GN=NPC2 PE=1 SV=1		2.772	15	1	2	1	16.6	NPC2
P01591	Immunoglobulin J chain OS=Homo sapiens OX=9606 GN=JCHAIN PE=1 SV=4		95.566	81	16	106	16	18.1	IGJ; JCHAIN
P02652	Apolipoprotein A-II OS=Homo sapiens OX=9606 GN=APOA2 PE=1 SV=1		3.251	20	1	2	1	11.2	APOA2
P02749	Beta-2-glycoprotein 1 OS=Homo sapiens OX=9606 GN=APOH PE=1 SV=3		26.986	32	7	17	7	38.3	APOH
Q07654	Trefoil factor 3 OS=Homo sapiens OX=9606 GN=TFF3 PE=1 SV=2		5.031	19	1	3	1	10.2
P07476	Involucrin OS=Homo sapiens OX=9606 GN=IVL PE=1 SV=2		16.755	10	4	9	4	68.4	IVL
Q8NHM4	Putative trypsin-6 OS=Homo sapiens OX=9606 GN=PRSS3P2 PE=5 SV=2		9.652	12	1	10	1	26.5	PRSS3P2
P08311	Cathepsin G OS=Homo sapiens OX=9606 GN=CTSG PE=1 SV=2		25.778	30	7	23	7	28.8	CTSG
P60174	Triosephosphate isomerase OS=Homo sapiens OX=9606 GN=TPI1 PE=1 SV=3		53.563	39	8	28	8	30.8	TPI1
P09622	Dihydrolipoyl dehydrogenase, mitochondrial OS=Homo sapiens OX=9606 GN=DLD PE=1 SV=2		3.171	4	1	1	1	54.1	DLD
Q16610	Extracellular matrix protein 1 OS=Homo sapiens OX=9606 GN=ECM1 PE=1 SV=2		30.595	14	5	11	5	60.6	ECM1
Q08380	Galectin-3-binding protein OS=Homo sapiens OX=9606 GN=LGALS3BP PE=1 SV=1		28.249	18	7	15	7	65.3	LGALS3BP
O15335	Chondroadherin OS=Homo sapiens OX=9606 GN=CHAD PE=1 SV=2		1.513	4	1	1	1	40.5	CHAD
P12109	Collagen alpha-1(VI) chain OS=Homo sapiens OX=9606 GN=COL6A1 PE=1 SV=3		1.408	2	1	1	1	108.5	COL6A1
P37802	Transgelin-2 OS=Homo sapiens OX=9606 GN=TAGLN2 PE=1 SV=3		10.294	13	2	3	2	22.4	TAGLN2
P0DOX8	Immunoglobulin lambda-1 light chain OS=Homo sapiens OX=9606 PE=1 SV=1		100.746	44	11	77	8	22.8
P32926	Desmoglein-3 OS=Homo sapiens OX=9606 GN=DSG3 PE=1 SV=2		12.47	6	4	11	4	107.5	DSG3
Q6MZM9	Proline-rich protein 27 OS=Homo sapiens OX=9606 GN=PRR27 PE=2 SV=1		28.504	24	4	16	4	22.7	C4orf40; PRR27
P07339	Cathepsin D OS=Homo sapiens OX=9606 GN=CTSD PE=1 SV=1		2.909	3	1	1	1	44.5	CTSD
Q9H299	SH3 domain-binding glutamic acid-rich-like protein 3 OS=Homo sapiens OX=9606 GN=SH3BGRL3 PE=1 SV=1		19.541	32	4	12	4	10.4	SH3BGRL3
P05387	60S acidic ribosomal protein P2 OS=Homo sapiens OX=9606 GN=RPLP2 PE=1 SV=1		29.253	48	4	14	4	11.7	RPLP2
P40199	Carcinoembryonic antigen-related cell adhesion molecule 6 OS=Homo sapiens OX=9606 GN=CEACAM6 PE=1 SV=3		2.597	8	1	4	1	37.2	CEACAM6
P15515	Histatin-1 OS=Homo sapiens OX=9606 GN=HTN1 PE=1 SV=2		31.911	46	4	31	2	7	HTN1
P06753	Tropomyosin alpha-3 chain OS=Homo sapiens OX=9606 GN=TPM3 PE=1 SV=2		20.196	13	2	9	1	32.9	TPM3
P62826	GTP-binding nuclear protein Ran OS=Homo sapiens OX=9606 GN=RAN PE=1 SV=3		2.68	6	1	2	1	24.4	RAN
Q9UBG3	Cornulin OS=Homo sapiens OX=9606 GN=CRNN PE=1 SV=1		57.173	30	7	25	7	53.5	CRNN
Q16651	Prostasin OS=Homo sapiens OX=9606 GN=PRSS8 PE=1 SV=1		14.609	14	2	4	2	36.4	PRSS8
Q9NQ38	Serine protease inhibitor Kazal-type 5 OS=Homo sapiens OX=9606 GN=SPINK5 PE=1 SV=2		40.062	16	11	32	11	120.6	SPINK5
Q9UJC5	SH3 domain-binding glutamic acid-rich-like protein 2 OS=Homo sapiens OX=9606 GN=SH3BGRL2 PE=1 SV=2		2.87	13	1	2	1	12.3	SH3BGRL2
P08294	Extracellular superoxide dismutase [Cu-Zn] OS=Homo sapiens OX=9606 GN=SOD3 PE=1 SV=2		3.588	5	1	2	1	25.8	SOD3
P31949	Protein S100-A11 OS=Homo sapiens OX=9606 GN=S100A11 PE=1 SV=2		6.461	25	2	5	2	11.7	S100A11
P02792	Ferritin light chain OS=Homo sapiens OX=9606 GN=FTL PE=1 SV=2		4.25	9	1	2	1	20	FTL
P02647	Apolipoprotein A-I OS=Homo sapiens OX=9606 GN=APOA1 PE=1 SV=1		31.359	37	9	22	9	30.8	APOA1
P30740	Leukocyte elastase inhibitor OS=Homo sapiens OX=9606 GN=SERPINB1 PE=1 SV=1		54.19	40	13	38	13	42.7	SERPINB1
P06748	Nucleophosmin OS=Homo sapiens OX=9606 GN=NPM1 PE=1 SV=2		1.685	5	1	1	1	32.6	NPM1
P08571	Monocyte differentiation antigen CD14 OS=Homo sapiens OX=9606 GN=CD14 PE=1 SV=2		6.808	10	3	6	3	40.1	CD14
P02763	Alpha-1-acid glycoprotein 1 OS=Homo sapiens OX=9606 GN=ORM1 PE=1 SV=1		30.787	31	5	17	3	23.5	ORM1
Q9UII2	ATPase inhibitor, mitochondrial OS=Homo sapiens OX=9606 GN=ATP5IF1 PE=1 SV=1		28.949	30	4	10	4	12.2	ATPIF1
P08603	Complement factor H OS=Homo sapiens OX=9606 GN=CFH PE=1 SV=4		23.635	8	6	16	5	139	CFH
P0DOX7	Immunoglobulin kappa light chain OS=Homo sapiens OX=9606 PE=1 SV=1		189.4	54	11	158	2	23.4
P01034	Cystatin-C OS=Homo sapiens OX=9606 GN=CST3 PE=1 SV=1		10.996	34	4	8	4	15.8	CST3
P06870	Kallikrein-1 OS=Homo sapiens OX=9606 GN=KLK1 PE=1 SV=2		84.229	60	9	59	9	28.9	KLK1
Q9BS26	Endoplasmic reticulum resident protein 44 OS=Homo sapiens OX=9606 GN=ERP44 PE=1 SV=1		1.648	6	1	1	1	46.9	ERP44
P04083	Annexin A1 OS=Homo sapiens OX=9606 GN=ANXA1 PE=1 SV=2		252.87	90	37	175	37	38.7	ANXA1
P08246	Neutrophil elastase OS=Homo sapiens OX=9606 GN=ELANE PE=1 SV=1		13.303	21	2	4	2	28.5	ELANE
P02788	Lactotransferrin OS=Homo sapiens OX=9606 GN=LTF PE=1 SV=6		499.32	80	56	467	56	78.1	LTF
Q9Y337	Kallikrein-5 OS=Homo sapiens OX=9606 GN=KLK5 PE=1 SV=3		5.331	22	2	4	2	32	KLK5
P20290	Transcription factor BTF3 OS=Homo sapiens OX=9606 GN=BTF3 PE=1 SV=1		5.568	14	1	2	1	22.2	BTF3
O00391	Sulfhydryl oxidase 1 OS=Homo sapiens OX=9606 GN=QSOX1 PE=1 SV=3		8.092	7	3	6	3	82.5	QSOX1
P23284	Peptidyl-prolyl cis-trans isomerase B OS=Homo sapiens OX=9606 GN=PPIB PE=1 SV=2		11.157	19	3	6	3	23.7	PPIB
P28325	Cystatin-D OS=Homo sapiens OX=9606 GN=CST5 PE=1 SV=1		42.119	61	6	24	6	16.1	CST5
P19013	Keratin, type II cytoskeletal 4 OS=Homo sapiens OX=9606 GN=KRT4 PE=1 SV=4		4.56	5	2	3	2	57.3	KRT4
O43852	Calumenin OS=Homo sapiens OX=9606 GN=CALU PE=1 SV=2		13.485	12	2	4	2	37.1	CALU
Q13442	28 kDa heat- and acid-stable phosphoprotein OS=Homo sapiens OX=9606 GN=PDAP1 PE=1 SV=1		2.303	6	1	2	1	20.6	PDAP1
P02766	Transthyretin OS=Homo sapiens OX=9606 GN=TTR PE=1 SV=1		3.251	28	2	3	2	15.9	TTR
O60888	Protein CutA OS=Homo sapiens OX=9606 GN=CUTA PE=1 SV=2		1.335	8	1	2	1	19.1	CUTA
P30086	Phosphatidylethanolamine-binding protein 1 OS=Homo sapiens OX=9606 GN=PEBP1 PE=1 SV=3		40.855	41	6	26	6	21	PEBP1
P10599	Thioredoxin OS=Homo sapiens OX=9606 GN=TXN PE=1 SV=3		27.406	70	8	24	8	11.7	TXN
A0A0A0MS15	Immunoglobulin heavy variable 3-49 OS=Homo sapiens OX=9606 GN=IGHV3-49 PE=3 SV=1		1.614	9	1	1	1	13	IGHV3-49
P04179	Superoxide dismutase [Mn], mitochondrial OS=Homo sapiens OX=9606 GN=SOD2 PE=1 SV=3		8.928	6	1	6	1	24.7
P06733	Alpha-enolase OS=Homo sapiens OX=9606 GN=ENO1 PE=1 SV=2		9.983	20	4	9	4	47.1	ENO1
P09758	Tumor-associated calcium signal transducer 2 OS=Homo sapiens OX=9606 GN=TACSTD2 PE=1 SV=3		3.802	11	2	4	2	35.7	TACSTD2
P21128	Poly(U)-specific endoribonuclease OS=Homo sapiens OX=9606 GN=ENDOU PE=1 SV=2		7.341	10	2	4	2	46.8	ENDOU
O75368	SH3 domain-binding glutamic acid-rich-like protein OS=Homo sapiens OX=9606 GN=SH3BGRL PE=1 SV=1		3.385	32	2	2	2	12.8	SH3BGRL
P19652	Alpha-1-acid glycoprotein 2 OS=Homo sapiens OX=9606 GN=ORM2 PE=1 SV=2		23.907	27	5	16	3	23.6	ORM2
P09211	Glutathione S-transferase P OS=Homo sapiens OX=9606 GN=GSTP1 PE=1 SV=2		46.618	48	7	22	7	23.3	GSTP1
P02649	Apolipoprotein E OS=Homo sapiens OX=9606 GN=APOE PE=1 SV=1		7.261	12	2	4	2	36.1	APOE
Q07020	60S ribosomal protein L18 OS=Homo sapiens OX=9606 GN=RPL18 PE=1 SV=2		11.705	7	1	3	1	21.6	RPL18
P06702	Protein S100-A9 OS=Homo sapiens OX=9606 GN=S100A9 PE=1 SV=1		59.247	71	6	38	6	13.2	S100A9
P46779	60S ribosomal protein L28 OS=Homo sapiens OX=9606 GN=RPL28 PE=1 SV=3		3.694	8	1	4	1	15.7	RPL28
P46783	40S ribosomal protein S10 OS=Homo sapiens OX=9606 GN=RPS10 PE=1 SV=1		1.96	9	1	1	1	18.9	RPS10
P07858	Cathepsin B OS=Homo sapiens OX=9606 GN=CTSB PE=1 SV=3		21.493	22	6	18	6	37.8	CTSB
P01036	Cystatin-S OS=Homo sapiens OX=9606 GN=CST4 PE=1 SV=3		163.019	80	16	273	11	16.2	CST4
Q9BQR3	Serine protease 27 OS=Homo sapiens OX=9606 GN=PRSS27 PE=1 SV=1		2.854	7	2	4	2	31.9	PRSS27
P01033	Metalloproteinase inhibitor 1 OS=Homo sapiens OX=9606 GN=TIMP1 PE=1 SV=1		38.439	45	7	24	7	23.2	TIMP1
Q5QNW6	Histone H2B type 2-F OS=Homo sapiens OX=9606 GN=HIST2H2BF PE=1 SV=3		40.456	38	5	34	5	13.9	HIST2H2BF
P30405	Peptidyl-prolyl cis-trans isomerase F, mitochondrial OS=Homo sapiens OX=9606 GN=PPIF PE=1 SV=1		1.561	10	1	1	1	22	PPIF
Q9NZD2	Glycolipid transfer protein OS=Homo sapiens OX=9606 GN=GLTP PE=1 SV=3		1.814	8	1	3	1	23.8	GLTP
P62906	60S ribosomal protein L10a OS=Homo sapiens OX=9606 GN=RPL10A PE=1 SV=2		2.866	6	1	1	1	24.8	RPL10A
P01602	Immunoglobulin kappa variable 1-5 OS=Homo sapiens OX=9606 GN=IGKV1-5 PE=1 SV=2		4.384	15	1	1	1	12.8	IGKV1-5
P04792	Heat shock protein beta-1 OS=Homo sapiens OX=9606 GN=HSPB1 PE=1 SV=2		125.046	72	18	79	18	22.8	HSPB1
P01876	Immunoglobulin heavy constant alpha 1 OS=Homo sapiens OX=9606 GN=IGHA1 PE=1 SV=2		55.176	38	10	50	7	37.6	IGHA1
P63267	Actin, gamma-enteric smooth muscle OS=Homo sapiens OX=9606 GN=ACTG2 PE=1 SV=1		18.01	15	5	13	2	41.9	ACTG2
Q96BQ1	Protein FAM3D OS=Homo sapiens OX=9606 GN=FAM3D PE=1 SV=1		3.337	11	2	2	2	24.9	FAM3D
P39019	40S ribosomal protein S19 OS=Homo sapiens OX=9606 GN=RPS19 PE=1 SV=2		2.15	8	1	1	1	16.1	RPS19
P29508	Serpin B3 OS=Homo sapiens OX=9606 GN=SERPINB3 PE=1 SV=2		18.984	23	5	11	5	44.5	SERPINB3
P80303	Nucleobindin-2 OS=Homo sapiens OX=9606 GN=NUCB2 PE=1 SV=3		78.887	40	12	41	11	50.2	NUCB2
Q6P5S2	Protein LEG1 homolog OS=Homo sapiens OX=9606 GN=LEG1 PE=1 SV=2		52.374	31	9	27	9	37.9	C6orf58
P27482	Calmodulin-like protein 3 OS=Homo sapiens OX=9606 GN=CALML3 PE=1 SV=2		19.195	46	4	13	4	16.9	CALML3
O00161	Synaptosomal-associated protein 23 OS=Homo sapiens OX=9606 GN=SNAP23 PE=1 SV=1		1.307	7	1	1	1	23.3	SNAP23
Q9BPX5	Actin-related protein 2/3 complex subunit 5-like protein OS=Homo sapiens OX=9606 GN=ARPC5L PE=1 SV=1		2.898	8	1	2	1	16.9	ARPC5L
P62987	Ubiquitin-60S ribosomal protein L40 OS=Homo sapiens OX=9606 GN=UBA52 PE=1 SV=2		3.854	13	1	2	1	14.7	UBA52
P20618	Proteasome subunit beta type-1 OS=Homo sapiens OX=9606 GN=PSMB1 PE=1 SV=2		1.555	6	1	4	1	26.5	PSMB1
P01593	Immunoglobulin kappa variable 1D-33 OS=Homo sapiens OX=9606 GN=IGKV1D-33 PE=1 SV=2		13.43	34	2	8	2	12.8	IGKV1D-33
P62277	40S ribosomal protein S13 OS=Homo sapiens OX=9606 GN=RPS13 PE=1 SV=2		13.834	11	2	8	2	17.2	RPS13
Q9Y4Z0	U6 snRNA-associated Sm-like protein LSm4 OS=Homo sapiens OX=9606 GN=LSM4 PE=1 SV=1		1.709	6	1	9	1	15.3	LSM4
P31151	Protein S100-A7 OS=Homo sapiens OX=9606 GN=S100A7 PE=1 SV=4		56.335	57	7	67	7	11.5	S100A7
P09228	Cystatin-SA OS=Homo sapiens OX=9606 GN=CST2 PE=1 SV=1		50.928	63	8	62	4	16.4	CST2
P49862	Kallikrein-7 OS=Homo sapiens OX=9606 GN=KLK7 PE=1 SV=1		44.948	51	7	21	7	27.5	KLK7
O95274	Ly6/PLAUR domain-containing protein 3 OS=Homo sapiens OX=9606 GN=LYPD3 PE=1 SV=2		25.051	22	4	12	4	35.9	LYPD3
P08727	Keratin, type I cytoskeletal 19 OS=Homo sapiens OX=9606 GN=KRT19 PE=1 SV=4		1.373	5	1	1	1	44.1	KRT19
P30040	Endoplasmic reticulum resident protein 29 OS=Homo sapiens OX=9606 GN=ERP29 PE=1 SV=4		2.814	4	1	1	1	29	ERP29
Q9UGM3	Deleted in malignant brain tumors 1 protein OS=Homo sapiens OX=9606 GN=DMBT1 PE=1 SV=2		7.054	1	2	4	2	260.6	DMBT1
P42766	60S ribosomal protein L35 OS=Homo sapiens OX=9606 GN=RPL35 PE=1 SV=2		3.218	8	1	3	1	14.5	RPL35
P01834	Immunoglobulin kappa constant OS=Homo sapiens OX=9606 GN=IGKC PE=1 SV=2		199.818	91	11	213	2	11.8	IGKC
Q9NRJ3	C-C motif chemokine 28 OS=Homo sapiens OX=9606 GN=CCL28 PE=1 SV=1		38.059	24	6	15	6	14.3	CCL28
O75629	Protein CREG1 OS=Homo sapiens OX=9606 GN=CREG1 PE=1 SV=1		4.191	10	1	3	1	24.1	CREG1
P15516	Histatin-3 OS=Homo sapiens OX=9606 GN=HTN3 PE=1 SV=2		27.892	39	4	23	2	6.1	HTN3
A0A075B6H7	Probable non-functional immunoglobulin kappa variable 3-7 OS=Homo sapiens OX=9606 GN=IGKV3-7 PE=5 SV=1		1.393	16	1	1	1	12.8
Q96K17	Transcription factor BTF3 homolog 4 OS=Homo sapiens OX=9606 GN=BTF3L4 PE=1 SV=1		4.464	18	1	2	1	17.3	BTF3L4
P21246	Pleiotrophin OS=Homo sapiens OX=9606 GN=PTN PE=1 SV=1		5.364	15	2	3	2	18.9	PTN
P16870	Carboxypeptidase E OS=Homo sapiens OX=9606 GN=CPE PE=1 SV=1		1.59	3	1	1	1	53.1	CPE
P20933	N(4)-(beta-N-acetylglucosaminyl)-L-asparaginase OS=Homo sapiens OX=9606 GN=AGA PE=1 SV=2		6.077	8	2	3	2	37.2	AGA
A0A075B6S5	Immunoglobulin kappa variable 1-27 OS=Homo sapiens OX=9606 GN=IGKV1-27 PE=3 SV=1		12.457	29	2	7	2	12.7	IGKV1-27
P84243	Histone H3.3 OS=Homo sapiens OX=9606 GN=H3-3A PE=1 SV=2		1.59	7	1	2	1	15.3	H3F3A; H3F3AP4; H3F3B
A0A0B4J2D9	Immunoglobulin kappa variable 1D-13 OS=Homo sapiens OX=9606 GN=IGKV1D-13 PE=3 SV=1		1.579	15	1	2	1	12.6	IGKV1D-13; IGKV1-13
P07305	Histone H1.0 OS=Homo sapiens OX=9606 GN=H1-0 PE=1 SV=3		22.067	25	4	9	4	20.9	H1F0
P80188	Neutrophil gelatinase-associated lipocalin OS=Homo sapiens OX=9606 GN=LCN2 PE=1 SV=2		94.758	68	16	93	16	22.6	LCN2
P80511	Protein S100-A12 OS=Homo sapiens OX=9606 GN=S100A12 PE=1 SV=2		3.187	23	1	1	1	10.6	S100A12
P69905	Hemoglobin subunit alpha OS=Homo sapiens OX=9606 GN=HBA1 PE=1 SV=2		23.102	57	7	19	7	15.2	HBA2; HBA1
Q9P1F3	Costars family protein ABRACL OS=Homo sapiens OX=9606 GN=ABRACL PE=1 SV=1		5.217	20	1	2	1	9.1	ABRACL
Q9H1E3	Nuclear ubiquitous casein and cyclin-dependent kinase substrate 1 OS=Homo sapiens OX=9606 GN=NUCKS1 PE=1 SV=1		2.52	5	1	2	1	27.3	NUCKS1
Q7L7L0	Histone H2A type 3 OS=Homo sapiens OX=9606 GN=HIST3H2A PE=1 SV=3		29.863	35	4	30	1	14.1	HIST3H2A
P31944	Caspase-14 OS=Homo sapiens OX=9606 GN=CASP14 PE=1 SV=2		7.401	15	2	6	2	27.7	CASP14
Q16777	Histone H2A type 2-C OS=Homo sapiens OX=9606 GN=HIST2H2AC PE=1 SV=4		31.235	36	5	33	2	14	HIST2H2AC
P05164	Myeloperoxidase OS=Homo sapiens OX=9606 GN=MPO PE=1 SV=1		28.128	16	8	17	8	83.8	MPO
P58546	Myotrophin OS=Homo sapiens OX=9606 GN=MTPN PE=1 SV=2		1.945	14	1	2	1	12.9	LUZP6; MTPN
P04632	Calpain small subunit 1 OS=Homo sapiens OX=9606 GN=CAPNS1 PE=1 SV=1		6.957	9	1	2	1	28.3	CAPNS1
P04075	Fructose-bisphosphate aldolase A OS=Homo sapiens OX=9606 GN=ALDOA PE=1 SV=2		30.801	35	8	20	8	39.4	ALDOA
O60911	Cathepsin L2 OS=Homo sapiens OX=9606 GN=CTSV PE=1 SV=2		19.019	22	4	11	4	37.3	CTSL2; CTSV
P21741	Midkine OS=Homo sapiens OX=9606 GN=MDK PE=1 SV=1		3.245	7	1	2	1	15.6	MDK
P0DP04	Immunoglobulin heavy variable 3-43D OS=Homo sapiens OX=9606 GN=IGHV3-43D PE=3 SV=1		3.503	9	1	2	1	13	IGHV3-43D
A2NJV5	Immunoglobulin kappa variable 2-29 OS=Homo sapiens OX=9606 GN=IGKV2-29 PE=3 SV=2		4.562	17	2	3	1	13.1	IGKV2-29
P31947	14-3-3 protein sigma OS=Homo sapiens OX=9606 GN=SFN PE=1 SV=1		19.611	29	5	10	5	27.8	SFN
P02768	Serum albumin OS=Homo sapiens OX=9606 GN=ALB PE=1 SV=2		801.865	85	73	521	73	69.3	ALB
P50914	60S ribosomal protein L14 OS=Homo sapiens OX=9606 GN=RPL14 PE=1 SV=4		4.173	6	1	3	1	23.4	RPL14
P08670	Vimentin OS=Homo sapiens OX=9606 GN=VIM PE=1 SV=4		1.421	3	1	1	1	53.6	VIM
Q9H1E1	Ribonuclease 7 OS=Homo sapiens OX=9606 GN=RNASE7 PE=1 SV=2		4.185	13	1	2	1	17.4	RNASE7
P04745	Alpha-amylase 1 OS=Homo sapiens OX=9606 GN=AMY1A PE=1 SV=2		480.18	74	37	458	9	57.7	AMY1A; AMY1C; AMY1B
Q15651	High mobility group nucleosome-binding domain-containing protein 3 OS=Homo sapiens OX=9606 GN=HMGN3 PE=1 SV=2		11.169	15	1	2	1	10.7	HMGN3
Q04837	Single-stranded DNA-binding protein, mitochondrial OS=Homo sapiens OX=9606 GN=SSBP1 PE=1 SV=1		2.6	12	1	1	1	17.2	SSBP1
Q9Y3U8	60S ribosomal protein L36 OS=Homo sapiens OX=9606 GN=RPL36 PE=1 SV=3		2.603	10	1	3	1	12.2	RPL36
P29373	Cellular retinoic acid-binding protein 2 OS=Homo sapiens OX=9606 GN=CRABP2 PE=1 SV=2		10.426	33	3	7	3	15.7	CRABP2
P31025	Lipocalin-1 OS=Homo sapiens OX=9606 GN=LCN1 PE=1 SV=1		206.704	66	16	241	16	19.2	LCN1
P0DJI9	Serum amyloid A-2 protein OS=Homo sapiens OX=9606 GN=SAA2 PE=1 SV=1		16.638	25	2	6	1	13.5	SAA2
O95994	Anterior gradient protein 2 homolog OS=Homo sapiens OX=9606 GN=AGR2 PE=1 SV=1		2.336	6	1	2	1	20	AGR2
Q5TF58	Intermediate filament family orphan 2 OS=Homo sapiens OX=9606 GN=IFFO2 PE=2 SV=3		1.283	7	1	1	1	57.3	IFFO2
Q08188	Protein-glutamine gamma-glutamyltransferase E OS=Homo sapiens OX=9606 GN=TGM3 PE=1 SV=4		17.896	9	4	10	4	76.6	TGM3
P01857	Immunoglobulin heavy constant gamma 1 OS=Homo sapiens OX=9606 GN=IGHG1 PE=1 SV=1		94.361	44	11	53	11	36.1	IGHG1
P58107	Epiplakin OS=Homo sapiens OX=9606 GN=EPPK1 PE=1 SV=3		4.34	2	1	2	1	555.3
P01768	Immunoglobulin heavy variable 3-30 OS=Homo sapiens OX=9606 GN=IGHV3-30 PE=1 SV=2		2.383	9	1	2	1	12.9	IGHV3-30; IGHV3-30-5
P14174	Macrophage migration inhibitory factor OS=Homo sapiens OX=9606 GN=MIF PE=1 SV=4		2.733	8	1	2	1	12.5	MIF
P99999	Cytochrome c OS=Homo sapiens OX=9606 GN=CYCS PE=1 SV=2		20.057	41	5	12	5	11.7	CYCS
Q13765	Nascent polypeptide-associated complex subunit alpha OS=Homo sapiens OX=9606 GN=NACA PE=1 SV=1		10.421	21	3	7	3	23.4	NACA
P01037	Cystatin-SN OS=Homo sapiens OX=9606 GN=CST1 PE=1 SV=3		170.158	76	15	260	11	16.4	CST1
P18510	Interleukin-1 receptor antagonist protein OS=Homo sapiens OX=9606 GN=IL1RN PE=1 SV=1		40.396	42	8	16	8	20	IL1RN
P40121	Macrophage-capping protein OS=Homo sapiens OX=9606 GN=CAPG PE=1 SV=2		3.769	4	1	3	1	38.5	CAPG
P14555	Phospholipase A2, membrane associated OS=Homo sapiens OX=9606 GN=PLA2G2A PE=1 SV=2		8.047	15	2	5	2	16.1	PLA2G2A
P15924	Desmoplakin OS=Homo sapiens OX=9606 GN=DSP PE=1 SV=3		4.464	1	2	5	2	331.6	DSP
P12814	Alpha-actinin-1 OS=Homo sapiens OX=9606 GN=ACTN1 PE=1 SV=2		2.011	1	1	1	1	103	ACTN1
P23528	Cofilin-1 OS=Homo sapiens OX=9606 GN=CFL1 PE=1 SV=3		32.028	40	5	18	5	18.5	CFL1
P20674	Cytochrome c oxidase subunit 5A, mitochondrial OS=Homo sapiens OX=9606 GN=COX5A PE=1 SV=2		7.939	21	2	4	2	16.8	COX5A
P01008	Antithrombin-III OS=Homo sapiens OX=9606 GN=SERPINC1 PE=1 SV=1		1.314	3	1	2	1	52.6	SERPINC1
P0DJI8	Serum amyloid A-1 protein OS=Homo sapiens OX=9606 GN=SAA1 PE=1 SV=1		13.353	28	2	4	1	13.5	SAA1
P07477	Trypsin-1 OS=Homo sapiens OX=9606 GN=PRSS1 PE=1 SV=1		6.962	4	1	27	1	26.5	PRSS1
Q9HC84	Mucin-5B OS=Homo sapiens OX=9606 GN=MUC5B PE=1 SV=3		44.285	5	12	32	12	596	MUC5B
Q9UBC9	Small proline-rich protein 3 OS=Homo sapiens OX=9606 GN=SPRR3 PE=1 SV=2		1.955	9	1	2	1	18.1	SPRR3
P04217	Alpha-1B-glycoprotein OS=Homo sapiens OX=9606 GN=A1BG PE=1 SV=4		5.11	4	1	2	1	54.2	A1BG
Q02413	Desmoglein-1 OS=Homo sapiens OX=9606 GN=DSG1 PE=1 SV=2		1.282	2	1	1	1	113.7	DSG1
P55060	Exportin-2 OS=Homo sapiens OX=9606 GN=CSE1L PE=1 SV=3		2.425	1	1	4	1	110.3	CSE1L
P22079	Lactoperoxidase OS=Homo sapiens OX=9606 GN=LPO PE=1 SV=2		109.901	39	20	94	20	80.2	LPO
Q5D862	Filaggrin-2 OS=Homo sapiens OX=9606 GN=FLG2 PE=1 SV=1		2.709	1	1	1	1	247.9	FLG2
O60664	Perilipin-3 OS=Homo sapiens OX=9606 GN=PLIN3 PE=1 SV=3		2.903	4	1	2	1	47	PLIN3
P12273	Prolactin-inducible protein OS=Homo sapiens OX=9606 GN=PIP PE=1 SV=1		132.628	71	15	140	15	16.6	PIP
P02675	Fibrinogen beta chain OS=Homo sapiens OX=9606 GN=FGB PE=1 SV=2		3.34	5	1	2	1	55.9	FGB
P26038	Moesin OS=Homo sapiens OX=9606 GN=MSN PE=1 SV=3		3.353	3	1	2	1	67.8	MSN
P58499	Protein FAM3B OS=Homo sapiens OX=9606 GN=FAM3B PE=1 SV=2		5.862	8	1	3	1	26	FAM3B
P07998	Ribonuclease pancreatic OS=Homo sapiens OX=9606 GN=RNASE1 PE=1 SV=4		1.49	15	1	1	1	17.6	RNASE1
P34096	Ribonuclease 4 OS=Homo sapiens OX=9606 GN=RNASE4 PE=1 SV=3		32.707	44	8	28	8	16.8	RNASE4
P06396	Gelsolin OS=Homo sapiens OX=9606 GN=GSN PE=1 SV=1		10.337	7	3	9	3	85.6	GSN
P11142	Heat shock cognate 71 kDa protein OS=Homo sapiens OX=9606 GN=HSPA8 PE=1 SV=1		3.071	2	1	2	1	70.9	HSPA8
P15311	Ezrin OS=Homo sapiens OX=9606 GN=EZR PE=1 SV=4		12.342	8	3	6	3	69.4	EZR
Q8N4F0	BPI fold-containing family B member 2 OS=Homo sapiens OX=9606 GN=BPIFB2 PE=1 SV=2		3.884	3	1	2	1	49.1	BPIFB2
P25311	Zinc-alpha-2-glycoprotein OS=Homo sapiens OX=9606 GN=AZGP1 PE=1 SV=2		281.22	75	36	237	36	34.2	AZGP1
Q09666	Neuroblast differentiation-associated protein AHNAK OS=Homo sapiens OX=9606 GN=AHNAK PE=1 SV=2		14.102	5	4	7	4	628.7	AHNAK
P62899	60S ribosomal protein L31 OS=Homo sapiens OX=9606 GN=RPL31 PE=1 SV=1		2.512	11	1	2	1	14.5	RPL31
P05114	Non-histone chromosomal protein HMG-14 OS=Homo sapiens OX=9606 GN=HMGN1 PE=1 SV=3		3.437	14	1	2	1	10.7	HMGN1
Q8TAX7	Mucin-7 OS=Homo sapiens OX=9606 GN=MUC7 PE=1 SV=2		33.969	11	5	34	5	39.1	MUC7
P02810	Salivary acidic proline-rich phosphoprotein 1/2 OS=Homo sapiens OX=9606 GN=PRH1 PE=1 SV=2		20.882	27	1	11	1	17	PRH2; PRH1
P00558	Phosphoglycerate kinase 1 OS=Homo sapiens OX=9606 GN=PGK1 PE=1 SV=3		6.561	8	2	4	2	44.6	PGK1
Q96HA7	Tonsoku-like protein OS=Homo sapiens OX=9606 GN=TONSL PE=1 SV=2		2.681	1	1	2	1	150.8	TONSL
P54108	Cysteine-rich secretory protein 3 OS=Homo sapiens OX=9606 GN=CRISP3 PE=1 SV=1		57.62	38	7	35	7	27.6	CRISP3
Q9BW30	Tubulin polymerization-promoting protein family member 3 OS=Homo sapiens OX=9606 GN=TPPP3 PE=1 SV=1		6.949	20	2	3	2	19	TPPP3
Q9UL52	Transmembrane protease serine 11E OS=Homo sapiens OX=9606 GN=TMPRSS11E PE=1 SV=2		45.824	29	5	21	5	47.7	TMPRSS11E
P01009	Alpha-1-antitrypsin OS=Homo sapiens OX=9606 GN=SERPINA1 PE=1 SV=3		25.526	17	7	25	7	46.7	SERPINA1
P12830	Cadherin-1 OS=Homo sapiens OX=9606 GN=CDH1 PE=1 SV=3		5.797	3	2	3	2	97.4	CDH1
P40926	Malate dehydrogenase, mitochondrial OS=Homo sapiens OX=9606 GN=MDH2 PE=1 SV=3		4.96	10	2	2	2	35.5	MDH2
P02750	Leucine-rich alpha-2-glycoprotein OS=Homo sapiens OX=9606 GN=LRG1 PE=1 SV=2		9.579	19	3	5	3	38.2	LRG1
P09525	Annexin A4 OS=Homo sapiens OX=9606 GN=ANXA4 PE=1 SV=4		3.828	5	1	2	1	35.9	ANXA4
O60235	Transmembrane protease serine 11D OS=Homo sapiens OX=9606 GN=TMPRSS11D PE=1 SV=1		4.808	8	2	3	2	46.2	TMPRSS11D
P01619	Immunoglobulin kappa variable 3-20 OS=Homo sapiens OX=9606 GN=IGKV3-20 PE=1 SV=2		12.459	20	2	15	2	12.5	IGKV3-20
P02538	Keratin, type II cytoskeletal 6A OS=Homo sapiens OX=9606 GN=KRT6A PE=1 SV=3		4.804	6	2	3	2	60	KRT6A
A0A0C4DH72	Immunoglobulin kappa variable 1-6 OS=Homo sapiens OX=9606 GN=IGKV1-6 PE=3 SV=1		9.662	14	1	9	1	12.7	IGKV1-6
P00450	Ceruloplasmin OS=Homo sapiens OX=9606 GN=CP PE=1 SV=1		34.283	10	7	20	7	122.1	CP
P62269	40S ribosomal protein S18 OS=Homo sapiens OX=9606 GN=RPS18 PE=1 SV=3		1.974	5	1	1	1	17.7	RPS18
P05386	60S acidic ribosomal protein P1 OS=Homo sapiens OX=9606 GN=RPLP1 PE=1 SV=1		2.881	14	1	6	1	11.5	RPLP1
P36578	60S ribosomal protein L4 OS=Homo sapiens OX=9606 GN=RPL4 PE=1 SV=5		9.964	3	2	4	2	47.7	RPL4
P62847	40S ribosomal protein S24 OS=Homo sapiens OX=9606 GN=RPS24 PE=1 SV=1		4.565	11	1	4	1	15.4	RPS24
P55327	Tumor protein D52 OS=Homo sapiens OX=9606 GN=TPD52 PE=1 SV=2		2.215	4	1	2	1	24.3	TPD52
P02812	Basic salivary proline-rich protein 2 OS=Homo sapiens OX=9606 GN=PRB2 PE=1 SV=3		31.216	50	3	12	3	40.8	PRB2
P05109	Protein S100-A8 OS=Homo sapiens OX=9606 GN=S100A8 PE=1 SV=1		57.276	83	13	69	13	10.8	S100A8
Q9UKR3	Kallikrein-13 OS=Homo sapiens OX=9606 GN=KLK13 PE=2 SV=1		15.926	25	5	12	5	30.6	KLK13
Q15904	V-type proton ATPase subunit S1 OS=Homo sapiens OX=9606 GN=ATP6AP1 PE=1 SV=2		2.3	3	1	2	1	52	ATP6AP1
P03973	Antileukoproteinase OS=Homo sapiens OX=9606 GN=SLPI PE=1 SV=2		153.328	79	19	82	19	14.3	SLPI
P00441	Superoxide dismutase [Cu-Zn] OS=Homo sapiens OX=9606 GN=SOD1 PE=1 SV=2		43.16	68	4	18	4	15.9	SOD1
A0A0A0MRZ8	Immunoglobulin kappa variable 3D-11 OS=Homo sapiens OX=9606 GN=IGKV3D-11 PE=3 SV=6		8.161	18	1	2	1	12.6	IGKV3D-11
O00584	Ribonuclease T2 OS=Homo sapiens OX=9606 GN=RNASET2 PE=1 SV=2		20.795	21	4	12	4	29.5	RNASET2
P04430	Immunoglobulin kappa variable 1-16 OS=Homo sapiens OX=9606 GN=IGKV1-16 PE=1 SV=2		5.554	29	2	3	2	12.6	IGKV1-16
P36952	Serpin B5 OS=Homo sapiens OX=9606 GN=SERPINB5 PE=1 SV=2		4.658	8	2	3	2	42.1	SERPINB5
P07237	Protein disulfide-isomerase OS=Homo sapiens OX=9606 GN=P4HB PE=1 SV=3		3.692	5	2	3	2	57.1	P4HB
Q92876	Kallikrein-6 OS=Homo sapiens OX=9606 GN=KLK6 PE=1 SV=1		26.16	28	6	21	6	26.8	KLK6
P07711	Cathepsin L1 OS=Homo sapiens OX=9606 GN=CTSL PE=1 SV=2		3.524	4	1	2	1	37.5	CTSL; CTSL1
Q6UXB2	C-X-C motif chemokine 17 OS=Homo sapiens OX=9606 GN=CXCL17 PE=1 SV=1		16.317	26	3	8	3	13.8	CXCL17
P62829	60S ribosomal protein L23 OS=Homo sapiens OX=9606 GN=RPL23 PE=1 SV=1		1.741	7	1	1	1	14.9	RPL23
P01877	Immunoglobulin heavy constant alpha 2 OS=Homo sapiens OX=9606 GN=IGHA2 PE=1 SV=4		20.527	26	4	12	1	36.6	IGHA2
P61769	Beta-2-microglobulin OS=Homo sapiens OX=9606 GN=B2M PE=1 SV=1		62.802	49	5	37	5	13.7	B2M
P62241	40S ribosomal protein S8 OS=Homo sapiens OX=9606 GN=RPS8 PE=1 SV=2		3.109	13	2	3	2	24.2	RPS8
P68871	Hemoglobin subunit beta OS=Homo sapiens OX=9606 GN=HBB PE=1 SV=2		30.437	48	6	12	6	16	HBB
Q96FQ6	Protein S100-A16 OS=Homo sapiens OX=9606 GN=S100A16 PE=1 SV=1		5.505	22	2	4	2	11.8	S100A16
P62841	40S ribosomal protein S15 OS=Homo sapiens OX=9606 GN=RPS15 PE=1 SV=2		30.427	41	3	15	3	17	RPS15
Q99757	Thioredoxin, mitochondrial OS=Homo sapiens OX=9606 GN=TXN2 PE=1 SV=2		3.483	13	1	1	1	18.4	TXN2
P02671	Fibrinogen alpha chain OS=Homo sapiens OX=9606 GN=FGA PE=1 SV=2		11.877	6	3	6	3	94.9	FGA
P22532	Small proline-rich protein 2D OS=Homo sapiens OX=9606 GN=SPRR2D PE=2 SV=2		8.032	49	3	7	3	7.9	SPRR2D
O95171	Sciellin OS=Homo sapiens OX=9606 GN=SCEL PE=1 SV=2		13.435	3	2	7	2	77.5	SCEL
P05204	Non-histone chromosomal protein HMG-17 OS=Homo sapiens OX=9606 GN=HMGN2 PE=1 SV=3		21.232	42	2	9	2	9.4	HMGN2
P30041	Peroxiredoxin-6 OS=Homo sapiens OX=9606 GN=PRDX6 PE=1 SV=3		1.584	8	1	1	1	25	PRDX6
O14950	Myosin regulatory light chain 12B OS=Homo sapiens OX=9606 GN=MYL12B PE=1 SV=2		2.081	6	1	4	1	19.8	MYL12B; MYL12A
Q02818	Nucleobindin-1 OS=Homo sapiens OX=9606 GN=NUCB1 PE=1 SV=4		15.565	18	5	14	4	53.8	NUCB1
