## Supplementary material for "Mass Spectrometric Identification of SARS-CoV-2 Proteins from Gargle Solution Samples of COVID-19 Patients": Proteins identified in sample 2

### Sheet: Proteins
Accession	Description	Marked as	Sum PEP Score	Coverage [%]	# Peptides	# PSMs	# Unique Peptides	MW [kDa]	Gene Symbol
P0DTC9	Nucleoprotein OS=Wuhan seafood market pneumonia virus OX=2697049 GN=N PE=3 SV=1	nCoV	40.864	15	4	15	4	45.6
A0A087WW87	Immunoglobulin kappa variable 2-40 OS=Homo sapiens OX=9606 GN=IGKV2-40 PE=3 SV=2		8.582	17	2	11	1	13.3	IGKV2-40; IGKV2D-40
P02751	Fibronectin OS=Homo sapiens OX=9606 GN=FN1 PE=1 SV=5		4.714	1	1	2	1	272.2
P20930	Filaggrin OS=Homo sapiens OX=9606 GN=FLG PE=1 SV=3		51.481	10	10	15	10	434.9	FLG
Q6UWP8	Suprabasin OS=Homo sapiens OX=9606 GN=SBSN PE=1 SV=2		128.284	46	15	42	15	60.5	SBSN
P02787	Serotransferrin OS=Homo sapiens OX=9606 GN=TF PE=1 SV=3		733.704	77	60	328	60	77	TF
P01042	Kininogen-1 OS=Homo sapiens OX=9606 GN=KNG1 PE=1 SV=2		25.972	13	6	11	6	71.9	KNG1
Q8WXH0	Nesprin-2 OS=Homo sapiens OX=9606 GN=SYNE2 PE=1 SV=3		4.545	1	1	20	1	795.9	SYNE2
P02774	Vitamin D-binding protein OS=Homo sapiens OX=9606 GN=GC PE=1 SV=2		72.423	45	12	36	12	52.9
P35579	Myosin-9 OS=Homo sapiens OX=9606 GN=MYH9 PE=1 SV=4		3.256	1	1	1	1	226.4	MYH9
P06310	Immunoglobulin kappa variable 2-30 OS=Homo sapiens OX=9606 GN=IGKV2-30 PE=3 SV=2		6.844	17	2	6	1	13.2	IGKV2-30
O60869	Endothelial differentiation-related factor 1 OS=Homo sapiens OX=9606 GN=EDF1 PE=1 SV=1		2.282	14	1	2	1	16.4	EDF1
P02679	Fibrinogen gamma chain OS=Homo sapiens OX=9606 GN=FGG PE=1 SV=3		148.551	53	18	71	18	51.5	FGG
P0DMV9	Heat shock 70 kDa protein 1B OS=Homo sapiens OX=9606 GN=HSPA1B PE=1 SV=1		6.769	4	2	4	2	70	HSPA1B; HSPA1A
P16070	CD44 antigen OS=Homo sapiens OX=9606 GN=CD44 PE=1 SV=3		9.736	2	1	6	1	81.5	CD44
P17931	Galectin-3 OS=Homo sapiens OX=9606 GN=LGALS3 PE=1 SV=5		17.876	11	2	12	2	26.1	LGALS3
P04080	Cystatin-B OS=Homo sapiens OX=9606 GN=CSTB PE=1 SV=2		77.846	95	8	85	8	11.1	CSTB
P04433	Immunoglobulin kappa variable 3-11 OS=Homo sapiens OX=9606 GN=IGKV3-11 PE=1 SV=1		16.489	52	3	7	3	12.6	IGKV3D-11; IGKV3-11
P0DOY3	Immunoglobulin lambda constant 3 OS=Homo sapiens OX=9606 GN=IGLC3 PE=1 SV=1		251.648	96	14	176	8	11.3	IGLC3
Q8NBJ7	Inactive C-alpha-formylglycine-generating enzyme 2 OS=Homo sapiens OX=9606 GN=SUMF2 PE=1 SV=2		7.955	8	2	4	2	33.8	SUMF2
Q96DR5	BPI fold-containing family A member 2 OS=Homo sapiens OX=9606 GN=BPIFA2 PE=1 SV=2		8.556	16	3	4	3	27	BPIFA2
P68431	Histone H3.1 OS=Homo sapiens OX=9606 GN=H3C1 PE=1 SV=2		23.271	30	2	8	2	15.4	HIST1H3F; HIST1H3C; HIST1H3D; HIST1H3G; HIST1H3H; HIST1H3B; HIST1H3A; HIST1H3E; HIST1H3I; HIST1H3J
P13693	Translationally-controlled tumor protein OS=Homo sapiens OX=9606 GN=TPT1 PE=1 SV=1		10.378	15	2	6	2	19.6	TPT1
O60437	Periplakin OS=Homo sapiens OX=9606 GN=PPL PE=1 SV=4		44.233	8	9	26	9	204.6	PPL
P62851	40S ribosomal protein S25 OS=Homo sapiens OX=9606 GN=RPS25 PE=1 SV=1		2.948	9	1	2	1	13.7	RPS25
P83731	60S ribosomal protein L24 OS=Homo sapiens OX=9606 GN=RPL24 PE=1 SV=1		5.057	8	1	2	1	17.8	RPL24
P60903	Protein S100-A10 OS=Homo sapiens OX=9606 GN=S100A10 PE=1 SV=2		9.113	46	3	8	3	11.2	S100A10
P19961	Alpha-amylase 2B OS=Homo sapiens OX=9606 GN=AMY2B PE=1 SV=1		536.594	65	37	432	1	57.7	AMY2B
P01601	Immunoglobulin kappa variable 1D-16 OS=Homo sapiens OX=9606 GN=IGKV1D-16 PE=3 SV=2		4.66	14	1	3	1	12.7	IGKV1D-16; IGKC
P06870	Kallikrein-1 OS=Homo sapiens OX=9606 GN=KLK1 PE=1 SV=2		199.411	78	13	146	13	28.9	KLK1
Q9BS26	Endoplasmic reticulum resident protein 44 OS=Homo sapiens OX=9606 GN=ERP44 PE=1 SV=1		6.457	6	1	2	1	46.9	ERP44
P04083	Annexin A1 OS=Homo sapiens OX=9606 GN=ANXA1 PE=1 SV=2		344.056	69	28	256	28	38.7	ANXA1
P02814	Submaxillary gland androgen-regulated protein 3B OS=Homo sapiens OX=9606 GN=SMR3B PE=1 SV=2		53.063	66	2	102	2	8.2	SMR3B
P05155	Plasma protease C1 inhibitor OS=Homo sapiens OX=9606 GN=SERPING1 PE=1 SV=2		5.439	3	1	2	1	55.1	SERPING1
P63313	Thymosin beta-10 OS=Homo sapiens OX=9606 GN=TMSB10 PE=1 SV=2		2.51	34	1	2	1	5	TMSB10
P20061	Transcobalamin-1 OS=Homo sapiens OX=9606 GN=TCN1 PE=1 SV=2		25.261	9	2	16	2	48.2	TCN1
P46782	40S ribosomal protein S5 OS=Homo sapiens OX=9606 GN=RPS5 PE=1 SV=4		3.092	7	1	2	1	22.9	RPS5
P06727	Apolipoprotein A-IV OS=Homo sapiens OX=9606 GN=APOA4 PE=1 SV=3		28.183	21	6	11	6	45.4	APOA4
Q06830	Peroxiredoxin-1 OS=Homo sapiens OX=9606 GN=PRDX1 PE=1 SV=1		34.7	47	7	26	5	22.1	PRDX1
Q8TDL5	BPI fold-containing family B member 1 OS=Homo sapiens OX=9606 GN=BPIFB1 PE=1 SV=1		15.219	6	2	7	2	52.4	BPIFB1
Q02487	Desmocollin-2 OS=Homo sapiens OX=9606 GN=DSC2 PE=1 SV=1		23.251	12	4	11	4	99.9	DSC2
P60660	Myosin light polypeptide 6 OS=Homo sapiens OX=9606 GN=MYL6 PE=1 SV=2		7.401	11	1	4	1	16.9	MYL6
P31948	Stress-induced-phosphoprotein 1 OS=Homo sapiens OX=9606 GN=STIP1 PE=1 SV=1		2.281	2	1	2	1	62.6	STIP1
Q9UBX7	Kallikrein-11 OS=Homo sapiens OX=9606 GN=KLK11 PE=1 SV=2		74.354	40	11	38	11	31	KLK11
Q9UJJ9	N-acetylglucosamine-1-phosphotransferase subunit gamma OS=Homo sapiens OX=9606 GN=GNPTG PE=1 SV=1		4.16	7	1	2	1	34	GNPTG
Q9UPN3	Microtubule-actin cross-linking factor 1, isoforms 1/2/3/5 OS=Homo sapiens OX=9606 GN=MACF1 PE=1 SV=4		2.004	0	1	1	1	837.8	MACF1
P47929	Galectin-7 OS=Homo sapiens OX=9606 GN=LGALS7 PE=1 SV=2		5.233	27	2	2	2	15.1	LGALS7; LGALS7B
Q14574	Desmocollin-3 OS=Homo sapiens OX=9606 GN=DSC3 PE=1 SV=3		9.147	3	1	2	1	99.9	DSC3
Q86VR7	V-set and immunoglobulin domain-containing protein 10-like OS=Homo sapiens OX=9606 GN=VSIG10L PE=2 SV=2		8.099	4	2	4	2	91.6	VSIG10L
O75015	Low affinity immunoglobulin gamma Fc region receptor III-B OS=Homo sapiens OX=9606 GN=FCGR3B PE=1 SV=2		4.746	6	1	4	1	26.2	FCGR3B
O75594	Peptidoglycan recognition protein 1 OS=Homo sapiens OX=9606 GN=PGLYRP1 PE=1 SV=1		13.982	26	3	5	3	21.7	PGLYRP1
P62937	Peptidyl-prolyl cis-trans isomerase A OS=Homo sapiens OX=9606 GN=PPIA PE=1 SV=2		61.047	47	8	37	8	18	PPIA
Q8NI22	Multiple coagulation factor deficiency protein 2 OS=Homo sapiens OX=9606 GN=MCFD2 PE=1 SV=1		14.498	24	1	6	1	16.4	MCFD2
Q96DA0	Zymogen granule protein 16 homolog B OS=Homo sapiens OX=9606 GN=ZG16B PE=1 SV=3		102.936	53	9	115	9	22.7	ZG16B
Q96QR1	Secretoglobin family 3A member 1 OS=Homo sapiens OX=9606 GN=SCGB3A1 PE=1 SV=2		3.721	18	1	3	1	10.1	SCGB3A1
A0M8Q6	Immunoglobulin lambda constant 7 OS=Homo sapiens OX=9606 GN=IGLC7 PE=1 SV=3		95.217	54	6	123	1	11.2	IGLC7
P01833	Polymeric immunoglobulin receptor OS=Homo sapiens OX=9606 GN=PIGR PE=1 SV=4		240.618	44	28	120	28	83.2	PIGR
Q8NBS9	Thioredoxin domain-containing protein 5 OS=Homo sapiens OX=9606 GN=TXNDC5 PE=1 SV=2		1.904	3	1	1	1	47.6	TXNDC5
Q9BPY8	Homeodomain-only protein OS=Homo sapiens OX=9606 GN=HOPX PE=1 SV=1		3.481	36	1	3	1	8.3	HOPX
Q5VT79	Annexin A8-like protein 1 OS=Homo sapiens OX=9606 GN=ANXA8L1 PE=2 SV=2		15.131	8	2	7	2	36.9	ANXA8L1
Q16378	Proline-rich protein 4 OS=Homo sapiens OX=9606 GN=PRR4 PE=1 SV=3		2.183	4	1	1	1	15.1	PRR4
Q9HCY8	Protein S100-A14 OS=Homo sapiens OX=9606 GN=S100A14 PE=1 SV=1		6.681	21	2	3	2	11.7	S100A14
P51587	Breast cancer type 2 susceptibility protein OS=Homo sapiens OX=9606 GN=BRCA2 PE=1 SV=3		1.759	1	1	2	1	384	BRCA2
P11021	Endoplasmic reticulum chaperone BiP OS=Homo sapiens OX=9606 GN=HSPA5 PE=1 SV=2		26.247	10	5	12	4	72.3	HSPA5
O00479	High mobility group nucleosome-binding domain-containing protein 4 OS=Homo sapiens OX=9606 GN=HMGN4 PE=1 SV=3		5.352	17	1	1	1	9.5	HMGN4
P03950	Angiogenin OS=Homo sapiens OX=9606 GN=ANG PE=1 SV=1		28.899	35	3	14	3	16.5	ANG
P04406	Glyceraldehyde-3-phosphate dehydrogenase OS=Homo sapiens OX=9606 GN=GAPDH PE=1 SV=3		89.717	48	13	47	13	36	GAPDH
P67809	Y-box-binding protein 1 OS=Homo sapiens OX=9606 GN=YBX1 PE=1 SV=3		8.455	7	1	4	1	35.9	YBX1
P02545	Prelamin-A/C OS=Homo sapiens OX=9606 GN=LMNA PE=1 SV=1		11.089	6	3	7	3	74.1	LMNA
Q9HD89	Resistin OS=Homo sapiens OX=9606 GN=RETN PE=1 SV=1		2.929	10	1	6	1	11.4	RETN
P07355	Annexin A2 OS=Homo sapiens OX=9606 GN=ANXA2 PE=1 SV=2		101.461	60	16	59	16	38.6	ANXA2
P20160	Azurocidin OS=Homo sapiens OX=9606 GN=AZU1 PE=1 SV=3		38.075	52	7	19	7	26.9	AZU1
P06731	Carcinoembryonic antigen-related cell adhesion molecule 5 OS=Homo sapiens OX=9606 GN=CEACAM5 PE=1 SV=3		20.976	8	3	11	3	76.7	CEACAM5
O75556	Mammaglobin-B OS=Homo sapiens OX=9606 GN=SCGB2A1 PE=1 SV=1		10.322	19	1	3	1	10.9	SCGB2A1
P67936	Tropomyosin alpha-4 chain OS=Homo sapiens OX=9606 GN=TPM4 PE=1 SV=3		43.812	29	7	19	2	28.5	TPM4
Q969H8	Myeloid-derived growth factor OS=Homo sapiens OX=9606 GN=MYDGF PE=1 SV=1		3.662	5	1	4	1	18.8	C19orf10; MYDGF
P51149	Ras-related protein Rab-7a OS=Homo sapiens OX=9606 GN=RAB7A PE=1 SV=1		1.793	7	1	1	1	23.5	RAB7A
P42167	Lamina-associated polypeptide 2, isoforms beta/gamma OS=Homo sapiens OX=9606 GN=TMPO PE=1 SV=2		3.187	3	1	2	1	50.6	TMPO
P01701	Immunoglobulin lambda variable 1-51 OS=Homo sapiens OX=9606 GN=IGLV1-51 PE=1 SV=2		9.2	43	2	5	2	12.2	IGLV1-51
P63173	60S ribosomal protein L38 OS=Homo sapiens OX=9606 GN=RPL38 PE=1 SV=2		6.674	19	1	2	1	8.2	RPL38
Q15847	Adipogenesis regulatory factor OS=Homo sapiens OX=9606 GN=ADIRF PE=1 SV=1		39.188	71	3	12	3	7.9	ADIRF; C10orf116
Q13162	Peroxiredoxin-4 OS=Homo sapiens OX=9606 GN=PRDX4 PE=1 SV=1		5.321	7	2	7	1	30.5	PRDX4
P23280	Carbonic anhydrase 6 OS=Homo sapiens OX=9606 GN=CA6 PE=1 SV=3		159.9	61	12	107	12	35.3	CA6
P61626	Lysozyme C OS=Homo sapiens OX=9606 GN=LYZ PE=1 SV=1		478.659	68	21	855	21	16.5	LYZ
O43240	Kallikrein-10 OS=Homo sapiens OX=9606 GN=KLK10 PE=1 SV=3		31.458	22	5	16	5	30.2	KLK10
P01040	Cystatin-A OS=Homo sapiens OX=9606 GN=CSTA PE=1 SV=1		79.664	97	10	40	10	11	CSTA
Q9BRA2	Thioredoxin domain-containing protein 17 OS=Homo sapiens OX=9606 GN=TXNDC17 PE=1 SV=1		13.988	31	3	9	3	13.9	TXNDC17
P23246	Splicing factor, proline- and glutamine-rich OS=Homo sapiens OX=9606 GN=SFPQ PE=1 SV=2		8.517	3	1	4	1	76.1	SFPQ
P37108	Signal recognition particle 14 kDa protein OS=Homo sapiens OX=9606 GN=SRP14 PE=1 SV=2		5.978	11	1	4	1	14.6	SRP14
P12429	Annexin A3 OS=Homo sapiens OX=9606 GN=ANXA3 PE=1 SV=3		19.175	13	3	14	3	36.4	ANXA3
P61978	Heterogeneous nuclear ribonucleoprotein K OS=Homo sapiens OX=9606 GN=HNRNPK PE=1 SV=1		6.168	5	1	4	1	50.9	HNRNPK
P62805	Histone H4 OS=Homo sapiens OX=9606 GN=H4C1 PE=1 SV=2		86.112	45	9	43	9	11.4	HIST1H4A; HIST1H4F; HIST1H4D; HIST1H4J; HIST2H4A; HIST2H4B; HIST1H4H; HIST1H4C; HIST4H4; HIST1H4E; HIST1H4I; HIST1H4B; HIST1H4K; HIST1H4L
O75531	Barrier-to-autointegration factor OS=Homo sapiens OX=9606 GN=BANF1 PE=1 SV=1		2.564	27	1	2	1	10.1	BANF1
P30101	Protein disulfide-isomerase A3 OS=Homo sapiens OX=9606 GN=PDIA3 PE=1 SV=4		24.857	16	5	10	5	56.7	PDIA3
P07737	Profilin-1 OS=Homo sapiens OX=9606 GN=PFN1 PE=1 SV=2		12.293	21	2	6	2	15	PFN1
Q2I0M4	Leucine-rich repeat-containing protein 26 OS=Homo sapiens OX=9606 GN=LRRC26 PE=1 SV=2		7.223	15	3	6	3	34.8	LRRC26
P15291	Beta-1,4-galactosyltransferase 1 OS=Homo sapiens OX=9606 GN=B4GALT1 PE=1 SV=5		7.936	5	1	2	1	43.9	B4GALT1
P02654	Apolipoprotein C-I OS=Homo sapiens OX=9606 GN=APOC1 PE=1 SV=1		5.789	13	1	3	1	9.3	APOC1
P24158	Myeloblastin OS=Homo sapiens OX=9606 GN=PRTN3 PE=1 SV=3		7.638	10	1	1	1	27.8	PRTN3
P61353	60S ribosomal protein L27 OS=Homo sapiens OX=9606 GN=RPL27 PE=1 SV=2		10.327	18	1	4	1	15.8	RPL27
P00734	Prothrombin OS=Homo sapiens OX=9606 GN=F2 PE=1 SV=2		15.282	11	4	7	4	70	F2
P04196	Histidine-rich glycoprotein OS=Homo sapiens OX=9606 GN=HRG PE=1 SV=1		24.442	12	4	11	4	59.5	HRG
Q13404	Ubiquitin-conjugating enzyme E2 variant 1 OS=Homo sapiens OX=9606 GN=UBE2V1 PE=1 SV=2		3.595	7	1	2	1	16.5	UBE2V1; TMEM189-UBE2V1
P00747	Plasminogen OS=Homo sapiens OX=9606 GN=PLG PE=1 SV=2		45.227	22	8	24	8	90.5	PLG
P01034	Cystatin-C OS=Homo sapiens OX=9606 GN=CST3 PE=1 SV=1		31.267	33	4	24	4	15.8	CST3
Q13813	Spectrin alpha chain, non-erythrocytic 1 OS=Homo sapiens OX=9606 GN=SPTAN1 PE=1 SV=3		3.704	1	1	3	1	284.4	SPTAN1
P0DOX7	Immunoglobulin kappa light chain OS=Homo sapiens OX=9606 PE=1 SV=1		378.454	55	16	811	2	23.4
P02763	Alpha-1-acid glycoprotein 1 OS=Homo sapiens OX=9606 GN=ORM1 PE=1 SV=1		70.993	37	9	40	9	23.5	ORM1
P06753	Tropomyosin alpha-3 chain OS=Homo sapiens OX=9606 GN=TPM3 PE=1 SV=2		44.725	18	6	19	1	32.9	TPM3
Q07654	Trefoil factor 3 OS=Homo sapiens OX=9606 GN=TFF3 PE=1 SV=2		7.493	19	1	7	1	10.2
P02652	Apolipoprotein A-II OS=Homo sapiens OX=9606 GN=APOA2 PE=1 SV=1		21.831	53	3	9	3	11.2	APOA2
Q9BRK5	45 kDa calcium-binding protein OS=Homo sapiens OX=9606 GN=SDF4 PE=1 SV=1		2.27	6	1	2	1	41.8	SDF4
P10909	Clusterin OS=Homo sapiens OX=9606 GN=CLU PE=1 SV=1		29.295	18	7	27	7	52.5	CLU
Q03591	Complement factor H-related protein 1 OS=Homo sapiens OX=9606 GN=CFHR1 PE=1 SV=2		17.742	16	3	8	1	37.6	CFHR1
Q8N474	Secreted frizzled-related protein 1 OS=Homo sapiens OX=9606 GN=SFRP1 PE=1 SV=1		56.069	42	8	22	8	35.4	SFRP1
Q92597	Protein NDRG1 OS=Homo sapiens OX=9606 GN=NDRG1 PE=1 SV=1		1.728	4	1	1	1	42.8	NDRG1
Q01469	Fatty acid-binding protein 5 OS=Homo sapiens OX=9606 GN=FABP5 PE=1 SV=3		245.961	94	17	132	17	15.2	FABP5
P01700	Immunoglobulin lambda variable 1-47 OS=Homo sapiens OX=9606 GN=IGLV1-47 PE=1 SV=2		8.914	29	2	8	2	12.3	IGLV1-47
P07476	Involucrin OS=Homo sapiens OX=9606 GN=IVL PE=1 SV=2		15.443	4	1	8	1	68.4	IVL
Q14CN2	Calcium-activated chloride channel regulator 4 OS=Homo sapiens OX=9606 GN=CLCA4 PE=1 SV=2		9.604	4	3	8	3	101.2	CLCA4
P06312	Immunoglobulin kappa variable 4-1 OS=Homo sapiens OX=9606 GN=IGKV4-1 PE=1 SV=1		18.542	30	3	12	3	13.4	IGKV4-1
Q9Y5Z4	Heme-binding protein 2 OS=Homo sapiens OX=9606 GN=HEBP2 PE=1 SV=1		3.401	11	2	3	2	22.9	HEBP2
Q14118	Dystroglycan OS=Homo sapiens OX=9606 GN=DAG1 PE=1 SV=2		9.512	5	2	5	2	97.4	DAG1
P35052	Glypican-1 OS=Homo sapiens OX=9606 GN=GPC1 PE=1 SV=2		7.561	5	2	3	2	61.6	GPC1
P00736	Complement C1r subcomponent OS=Homo sapiens OX=9606 GN=C1R PE=1 SV=2		5.128	2	1	2	1	80.1	C1R
Q14624	Inter-alpha-trypsin inhibitor heavy chain H4 OS=Homo sapiens OX=9606 GN=ITIH4 PE=1 SV=4		6.863	5	2	4	2	103.3	ITIH4
P08758	Annexin A5 OS=Homo sapiens OX=9606 GN=ANXA5 PE=1 SV=2		9.009	10	2	3	2	35.9	ANXA5
P22392	Nucleoside diphosphate kinase B OS=Homo sapiens OX=9606 GN=NME2 PE=1 SV=1		4.286	26	2	3	2	17.3	NME2; NME1-NME2
P63261	Actin, cytoplasmic 2 OS=Homo sapiens OX=9606 GN=ACTG1 PE=1 SV=1		68.92	53	11	35	1	41.8	ACTG1
P02511	Alpha-crystallin B chain OS=Homo sapiens OX=9606 GN=CRYAB PE=1 SV=2		6.587	6	1	2	1	20.1	CRYAB
Q13421	Mesothelin OS=Homo sapiens OX=9606 GN=MSLN PE=1 SV=2		39.163	19	10	20	10	68.9	MSLN
P15515	Histatin-1 OS=Homo sapiens OX=9606 GN=HTN1 PE=1 SV=2		30.254	46	3	48	3	7	HTN1
P32119	Peroxiredoxin-2 OS=Homo sapiens OX=9606 GN=PRDX2 PE=1 SV=5		24.91	32	3	11	2	21.9	PRDX2
Q06323	Proteasome activator complex subunit 1 OS=Homo sapiens OX=9606 GN=PSME1 PE=1 SV=1		3.692	5	1	2	1	28.7	PSME1
P99999	Cytochrome c OS=Homo sapiens OX=9606 GN=CYCS PE=1 SV=2		10.195	18	2	8	2	11.7	CYCS
Q8NHM4	Putative trypsin-6 OS=Homo sapiens OX=9606 GN=PRSS3P2 PE=5 SV=2		6.375	12	1	10	1	26.5	PRSS3P2
P08311	Cathepsin G OS=Homo sapiens OX=9606 GN=CTSG PE=1 SV=2		58.201	26	6	27	6	28.8	CTSG
P60174	Triosephosphate isomerase OS=Homo sapiens OX=9606 GN=TPI1 PE=1 SV=3		88.977	59	11	40	11	30.8	TPI1
Q16610	Extracellular matrix protein 1 OS=Homo sapiens OX=9606 GN=ECM1 PE=1 SV=2		37.996	26	7	19	7	60.6	ECM1
Q08380	Galectin-3-binding protein OS=Homo sapiens OX=9606 GN=LGALS3BP PE=1 SV=1		42.377	19	7	29	7	65.3	LGALS3BP
O15335	Chondroadherin OS=Homo sapiens OX=9606 GN=CHAD PE=1 SV=2		3.096	3	1	1	1	40.5	CHAD
Q9NQR4	Omega-amidase NIT2 OS=Homo sapiens OX=9606 GN=NIT2 PE=1 SV=1		1.94	4	1	1	1	30.6	NIT2
P12109	Collagen alpha-1(VI) chain OS=Homo sapiens OX=9606 GN=COL6A1 PE=1 SV=3		5.799	1	1	2	1	108.5	COL6A1
P27797	Calreticulin OS=Homo sapiens OX=9606 GN=CALR PE=1 SV=1		2.425	3	1	2	1	48.1	CALR
Q99497	Protein/nucleic acid deglycase DJ-1 OS=Homo sapiens OX=9606 GN=PARK7 PE=1 SV=2		19.078	19	3	7	3	19.9	PARK7
P37802	Transgelin-2 OS=Homo sapiens OX=9606 GN=TAGLN2 PE=1 SV=3		36.428	38	6	13	6	22.4	TAGLN2
P0DOX8	Immunoglobulin lambda-1 light chain OS=Homo sapiens OX=9606 PE=1 SV=1		242.428	53	13	164	6	22.8
P32926	Desmoglein-3 OS=Homo sapiens OX=9606 GN=DSG3 PE=1 SV=2		66.997	15	11	30	11	107.5	DSG3
Q6MZM9	Proline-rich protein 27 OS=Homo sapiens OX=9606 GN=PRR27 PE=2 SV=1		98.423	24	4	71	4	22.7	C4orf40; PRR27
P07602	Prosaposin OS=Homo sapiens OX=9606 GN=PSAP PE=1 SV=2		5.729	3	2	5	2	58.1	PSAP
P07339	Cathepsin D OS=Homo sapiens OX=9606 GN=CTSD PE=1 SV=1		24.078	19	5	14	5	44.5	CTSD
P62258	14-3-3 protein epsilon OS=Homo sapiens OX=9606 GN=YWHAE PE=1 SV=1		13.024	15	3	8	1	29.2	YWHAE
Q9H299	SH3 domain-binding glutamic acid-rich-like protein 3 OS=Homo sapiens OX=9606 GN=SH3BGRL3 PE=1 SV=1		32.842	22	4	14	4	10.4	SH3BGRL3
P05387	60S acidic ribosomal protein P2 OS=Homo sapiens OX=9606 GN=RPLP2 PE=1 SV=1		27.261	48	4	12	4	11.7	RPLP2
P54727	UV excision repair protein RAD23 homolog B OS=Homo sapiens OX=9606 GN=RAD23B PE=1 SV=1		9.406	5	1	3	1	43.1	RAD23B
Q15293	Reticulocalbin-1 OS=Homo sapiens OX=9606 GN=RCN1 PE=1 SV=1		7.025	12	2	4	2	38.9	RCN1
P40199	Carcinoembryonic antigen-related cell adhesion molecule 6 OS=Homo sapiens OX=9606 GN=CEACAM6 PE=1 SV=3		7.345	11	2	4	2	37.2	CEACAM6
P02790	Hemopexin OS=Homo sapiens OX=9606 GN=HPX PE=1 SV=2		130.604	46	16	72	16	51.6	HPX
P15328	Folate receptor alpha OS=Homo sapiens OX=9606 GN=FOLR1 PE=1 SV=3		47.8	35	6	20	6	29.8	FOLR1
P07108	Acyl-CoA-binding protein OS=Homo sapiens OX=9606 GN=DBI PE=1 SV=2		44.593	74	6	21	6	10	DBI
P61916	NPC intracellular cholesterol transporter 2 OS=Homo sapiens OX=9606 GN=NPC2 PE=1 SV=1		8.982	15	1	5	1	16.6	NPC2
P06733	Alpha-enolase OS=Homo sapiens OX=9606 GN=ENO1 PE=1 SV=2		119.992	40	12	57	12	47.1	ENO1
P10321	HLA class I histocompatibility antigen, C alpha chain OS=Homo sapiens OX=9606 GN=HLA-C PE=1 SV=3		4.613	3	1	2	1	40.6	HLA-C
P37837	Transaldolase OS=Homo sapiens OX=9606 GN=TALDO1 PE=1 SV=2		5.045	3	1	4	1	37.5	TALDO1
P09758	Tumor-associated calcium signal transducer 2 OS=Homo sapiens OX=9606 GN=TACSTD2 PE=1 SV=3		8.446	8	1	2	1	35.7	TACSTD2
P21128	Poly(U)-specific endoribonuclease OS=Homo sapiens OX=9606 GN=ENDOU PE=1 SV=2		11.22	10	2	8	2	46.8	ENDOU
O75368	SH3 domain-binding glutamic acid-rich-like protein OS=Homo sapiens OX=9606 GN=SH3BGRL PE=1 SV=1		2.396	16	1	2	1	12.8	SH3BGRL
P19652	Alpha-1-acid glycoprotein 2 OS=Homo sapiens OX=9606 GN=ORM2 PE=1 SV=2		50.936	27	5	21	5	23.6	ORM2
P09211	Glutathione S-transferase P OS=Homo sapiens OX=9606 GN=GSTP1 PE=1 SV=2		113.877	68	13	49	13	23.3	GSTP1
P20290	Transcription factor BTF3 OS=Homo sapiens OX=9606 GN=BTF3 PE=1 SV=1		11.397	14	1	7	1	22.2	BTF3
P02788	Lactotransferrin OS=Homo sapiens OX=9606 GN=LTF PE=1 SV=6		888.318	83	76	730	76	78.1	LTF
P08246	Neutrophil elastase OS=Homo sapiens OX=9606 GN=ELANE PE=1 SV=1		17.557	24	3	8	3	28.5	ELANE
Q9NQ38	Serine protease inhibitor Kazal-type 5 OS=Homo sapiens OX=9606 GN=SPINK5 PE=1 SV=2		48.074	16	10	26	10	120.6	SPINK5
P36955	Pigment epithelium-derived factor OS=Homo sapiens OX=9606 GN=SERPINF1 PE=1 SV=4		5.092	7	2	4	2	46.3	SERPINF1
P02808	Statherin OS=Homo sapiens OX=9606 GN=STATH PE=1 SV=2		24.116	55	3	27	3	7.3	STATH
P08294	Extracellular superoxide dismutase [Cu-Zn] OS=Homo sapiens OX=9606 GN=SOD3 PE=1 SV=2		19.909	17	1	4	1	25.8	SOD3
P60985	Keratinocyte differentiation-associated protein OS=Homo sapiens OX=9606 GN=KRTDAP PE=1 SV=1		4.841	27	2	3	2	11	KRTDAP
Q9UL46	Proteasome activator complex subunit 2 OS=Homo sapiens OX=9606 GN=PSME2 PE=1 SV=4		3.645	7	1	2	1	27.4	PSME2
P31146	Coronin-1A OS=Homo sapiens OX=9606 GN=CORO1A PE=1 SV=4		3.578	4	1	1	1	51	CORO1A
P02792	Ferritin light chain OS=Homo sapiens OX=9606 GN=FTL PE=1 SV=2		2.716	9	1	2	1	20	FTL
P02647	Apolipoprotein A-I OS=Homo sapiens OX=9606 GN=APOA1 PE=1 SV=1		111.903	61	19	70	19	30.8	APOA1
P30740	Leukocyte elastase inhibitor OS=Homo sapiens OX=9606 GN=SERPINB1 PE=1 SV=1		86.04	36	12	51	12	42.7	SERPINB1
P0C0L4	Complement C4-A OS=Homo sapiens OX=9606 GN=C4A PE=1 SV=2		10.23	2	3	4	3	192.7	C4A; C4B
P08571	Monocyte differentiation antigen CD14 OS=Homo sapiens OX=9606 GN=CD14 PE=1 SV=2		2.008	4	1	2	1	40.1	CD14
P04179	Superoxide dismutase [Mn], mitochondrial OS=Homo sapiens OX=9606 GN=SOD2 PE=1 SV=3		18.961	6	1	8	1	24.7
P08603	Complement factor H OS=Homo sapiens OX=9606 GN=CFH PE=1 SV=4		84.957	23	18	42	16	139	CFH
P01011	Alpha-1-antichymotrypsin OS=Homo sapiens OX=9606 GN=SERPINA3 PE=1 SV=2		17.6	13	4	14	4	47.6	SERPINA3
P02649	Apolipoprotein E OS=Homo sapiens OX=9606 GN=APOE PE=1 SV=1		26.771	17	4	10	4	36.1	APOE
P01591	Immunoglobulin J chain OS=Homo sapiens OX=9606 GN=JCHAIN PE=1 SV=4		228.691	81	15	218	15	18.1	IGJ; JCHAIN
P50395	Rab GDP dissociation inhibitor beta OS=Homo sapiens OX=9606 GN=GDI2 PE=1 SV=2		11.016	12	3	6	3	50.6	GDI2
P02749	Beta-2-glycoprotein 1 OS=Homo sapiens OX=9606 GN=APOH PE=1 SV=3		94.072	45	11	57	11	38.3	APOH
P01860	Immunoglobulin heavy constant gamma 3 OS=Homo sapiens OX=9606 GN=IGHG3 PE=1 SV=2		77.832	28	8	85	1	41.3	IGHG3
P62826	GTP-binding nuclear protein Ran OS=Homo sapiens OX=9606 GN=RAN PE=1 SV=3		5.739	13	2	6	2	24.4	RAN
Q9UBG3	Cornulin OS=Homo sapiens OX=9606 GN=CRNN PE=1 SV=1		48.072	31	9	18	9	53.5	CRNN
P50552	Vasodilator-stimulated phosphoprotein OS=Homo sapiens OX=9606 GN=VASP PE=1 SV=3		4.211	4	1	2	1	39.8	VASP
Q9Y2B0	Protein canopy homolog 2 OS=Homo sapiens OX=9606 GN=CNPY2 PE=1 SV=1		8.155	9	1	4	1	20.6	CNPY2
P14618	Pyruvate kinase PKM OS=Homo sapiens OX=9606 GN=PKM PE=1 SV=4		10.176	6	2	4	2	57.9	PKM
P49788	Retinoic acid receptor responder protein 1 OS=Homo sapiens OX=9606 GN=RARRES1 PE=1 SV=2		8.082	7	2	3	2	33.3	RARRES1
Q9UKR0	Kallikrein-12 OS=Homo sapiens OX=9606 GN=KLK12 PE=1 SV=1		4.743	6	1	4	1	26.7	KLK12
Q16651	Prostasin OS=Homo sapiens OX=9606 GN=PRSS8 PE=1 SV=1		9.73	9	1	4	1	36.4	PRSS8
O00391	Sulfhydryl oxidase 1 OS=Homo sapiens OX=9606 GN=QSOX1 PE=1 SV=3		13.923	6	3	9	3	82.5	QSOX1
P00751	Complement factor B OS=Homo sapiens OX=9606 GN=CFB PE=1 SV=2		21.978	16	6	10	6	85.5	CFB
P23284	Peptidyl-prolyl cis-trans isomerase B OS=Homo sapiens OX=9606 GN=PPIB PE=1 SV=2		20.738	25	5	16	5	23.7	PPIB
P28325	Cystatin-D OS=Homo sapiens OX=9606 GN=CST5 PE=1 SV=1		61.577	72	6	33	6	16.1	CST5
B3EWG6	Protein FAM25G OS=Homo sapiens OX=9606 GN=FAM25G PE=3 SV=1		32.631	69	7	15	7	9.3	FAM25C; FAM25A; FAM25B; FAM25BP; FAM25G
O43852	Calumenin OS=Homo sapiens OX=9606 GN=CALU PE=1 SV=2		28.924	23	6	18	6	37.1	CALU
P02766	Transthyretin OS=Homo sapiens OX=9606 GN=TTR PE=1 SV=1		31.859	68	6	14	6	15.9	TTR
P35542	Serum amyloid A-4 protein OS=Homo sapiens OX=9606 GN=SAA4 PE=1 SV=2		8.399	12	1	4	1	14.7	SAA4
O60888	Protein CutA OS=Homo sapiens OX=9606 GN=CUTA PE=1 SV=2		3.054	8	1	3	1	19.1	CUTA
P10599	Thioredoxin OS=Homo sapiens OX=9606 GN=TXN PE=1 SV=3		59.24	67	8	36	8	11.7	TXN
P25398	40S ribosomal protein S12 OS=Homo sapiens OX=9606 GN=RPS12 PE=1 SV=3		4.657	11	1	1	1	14.5	RPS12
Q15084	Protein disulfide-isomerase A6 OS=Homo sapiens OX=9606 GN=PDIA6 PE=1 SV=1		10.718	9	2	6	2	48.1	PDIA6
P53999	Activated RNA polymerase II transcriptional coactivator p15 OS=Homo sapiens OX=9606 GN=SUB1 PE=1 SV=3		8.828	20	2	6	2	14.4	SUB1
P20810	Calpastatin OS=Homo sapiens OX=9606 GN=CAST PE=1 SV=4		4.68	3	1	2	1	76.5	CAST
P60709	Actin, cytoplasmic 1 OS=Homo sapiens OX=9606 GN=ACTB PE=1 SV=1		68.491	53	11	37	1	41.7	ACTB
Q6IS14	Eukaryotic translation initiation factor 5A-1-like OS=Homo sapiens OX=9606 GN=EIF5AL1 PE=2 SV=2		1.847	8	1	1	1	16.8	EIF5AL1
P15941	Mucin-1 OS=Homo sapiens OX=9606 GN=MUC1 PE=1 SV=3		3.533	1	1	2	1	122	MUC1
Q9NZD2	Glycolipid transfer protein OS=Homo sapiens OX=9606 GN=GLTP PE=1 SV=3		2.65	8	1	2	1	23.8	GLTP
P62906	60S ribosomal protein L10a OS=Homo sapiens OX=9606 GN=RPL10A PE=1 SV=2		3.011	6	1	2	1	24.8	RPL10A
P01602	Immunoglobulin kappa variable 1-5 OS=Homo sapiens OX=9606 GN=IGKV1-5 PE=1 SV=2		8.321	15	1	4	1	12.8	IGKV1-5
P01718	Immunoglobulin lambda variable 3-27 OS=Homo sapiens OX=9606 GN=IGLV3-27 PE=1 SV=2		5.576	14	1	2	1	12.2	IGLV3-27
P04792	Heat shock protein beta-1 OS=Homo sapiens OX=9606 GN=HSPB1 PE=1 SV=2		150.995	87	16	96	16	22.8	HSPB1
P01876	Immunoglobulin heavy constant alpha 1 OS=Homo sapiens OX=9606 GN=IGHA1 PE=1 SV=2		295.092	73	23	185	16	37.6	IGHA1
P63267	Actin, gamma-enteric smooth muscle OS=Homo sapiens OX=9606 GN=ACTG2 PE=1 SV=1		29.465	13	5	27	2	41.9	ACTG2
Q96BQ1	Protein FAM3D OS=Homo sapiens OX=9606 GN=FAM3D PE=1 SV=1		11.064	21	4	10	4	24.9	FAM3D
O95714	E3 ubiquitin-protein ligase HERC2 OS=Homo sapiens OX=9606 GN=HERC2 PE=1 SV=2		1.745	0	1	2	1	526.9	HERC2
P80748	Immunoglobulin lambda variable 3-21 OS=Homo sapiens OX=9606 GN=IGLV3-21 PE=1 SV=2		15.826	39	2	5	2	12.4	IGLV3-21
P29508	Serpin B3 OS=Homo sapiens OX=9606 GN=SERPINB3 PE=1 SV=2		29.027	22	5	15	3	44.5	SERPINB3
P80303	Nucleobindin-2 OS=Homo sapiens OX=9606 GN=NUCB2 PE=1 SV=3		138.246	51	16	60	16	50.2	NUCB2
P16989	Y-box-binding protein 3 OS=Homo sapiens OX=9606 GN=YBX3 PE=1 SV=4		1.783	5	1	1	1	40.1	CSDA; YBX3
P27482	Calmodulin-like protein 3 OS=Homo sapiens OX=9606 GN=CALML3 PE=1 SV=2		37.643	46	5	27	5	16.9	CALML3
P21246	Pleiotrophin OS=Homo sapiens OX=9606 GN=PTN PE=1 SV=1		4.036	15	1	2	1	18.9	PTN
O43278	Kunitz-type protease inhibitor 1 OS=Homo sapiens OX=9606 GN=SPINT1 PE=1 SV=2		2.241	2	1	3	1	58.4	SPINT1
P04004	Vitronectin OS=Homo sapiens OX=9606 GN=VTN PE=1 SV=1		12.972	6	2	6	2	54.3	VTN
P52565	Rho GDP-dissociation inhibitor 1 OS=Homo sapiens OX=9606 GN=ARHGDIA PE=1 SV=3		5.252	7	1	2	1	23.2	ARHGDIA
P16870	Carboxypeptidase E OS=Homo sapiens OX=9606 GN=CPE PE=1 SV=1		38.228	27	7	19	7	53.1	CPE
P31947	14-3-3 protein sigma OS=Homo sapiens OX=9606 GN=SFN PE=1 SV=1		100.315	49	12	40	10	27.8	SFN
P09958	Furin OS=Homo sapiens OX=9606 GN=FURIN PE=1 SV=2		5.584	3	1	2	1	86.6	FURIN
Q5QNW6	Histone H2B type 2-F OS=Homo sapiens OX=9606 GN=HIST2H2BF PE=1 SV=3		39.788	38	4	29	4	13.9	HIST2H2BF
P01033	Metalloproteinase inhibitor 1 OS=Homo sapiens OX=9606 GN=TIMP1 PE=1 SV=1		77.998	62	9	54	9	23.2	TIMP1
Q9BQR3	Serine protease 27 OS=Homo sapiens OX=9606 GN=PRSS27 PE=1 SV=1		6.372	7	2	2	2	31.9	PRSS27
P09228	Cystatin-SA OS=Homo sapiens OX=9606 GN=CST2 PE=1 SV=1		92.764	68	11	102	6	16.4	CST2
P49862	Kallikrein-7 OS=Homo sapiens OX=9606 GN=KLK7 PE=1 SV=1		21.683	28	3	7	3	27.5	KLK7
P00739	Haptoglobin-related protein OS=Homo sapiens OX=9606 GN=HPR PE=2 SV=2		40.18	19	5	18	1	39	HPR
O95274	Ly6/PLAUR domain-containing protein 3 OS=Homo sapiens OX=9606 GN=LYPD3 PE=1 SV=2		12.977	14	2	4	2	35.9	LYPD3
P01859	Immunoglobulin heavy constant gamma 2 OS=Homo sapiens OX=9606 GN=IGHG2 PE=1 SV=2		182.823	49	12	150	5	35.9	IGHG2
A0A075B6R9	Probable non-functional immunoglobulin kappa variable 2D-24 OS=Homo sapiens OX=9606 GN=IGKV2D-24 PE=5 SV=1		11.727	38	2	4	2	13.1
P09972	Fructose-bisphosphate aldolase C OS=Homo sapiens OX=9606 GN=ALDOC PE=1 SV=2		12.158	12	2	5	1	39.4	ALDOC
P30040	Endoplasmic reticulum resident protein 29 OS=Homo sapiens OX=9606 GN=ERP29 PE=1 SV=4		8.785	20	4	9	4	29	ERP29
Q9UK76	Jupiter microtubule associated homolog 1 OS=Homo sapiens OX=9606 GN=JPT1 PE=1 SV=3		11.544	28	2	4	2	16	HN1; JPT1
Q9UGM3	Deleted in malignant brain tumors 1 protein OS=Homo sapiens OX=9606 GN=DMBT1 PE=1 SV=2		12.277	2	4	9	4	260.6	DMBT1
P47755	F-actin-capping protein subunit alpha-2 OS=Homo sapiens OX=9606 GN=CAPZA2 PE=1 SV=3		2.868	3	1	2	1	32.9	CAPZA2
P54819	Adenylate kinase 2, mitochondrial OS=Homo sapiens OX=9606 GN=AK2 PE=1 SV=2		2.361	7	1	2	1	26.5	AK2
P01834	Immunoglobulin kappa constant OS=Homo sapiens OX=9606 GN=IGKC PE=1 SV=2		396.168	93	19	885	5	11.8	IGKC
P02656	Apolipoprotein C-III OS=Homo sapiens OX=9606 GN=APOC3 PE=1 SV=1		2.99	11	1	2	1	10.8	APOC3
Q9NRJ3	C-C motif chemokine 28 OS=Homo sapiens OX=9606 GN=CCL28 PE=1 SV=1		24.554	24	3	8	3	14.3	CCL28
A0A075B6H7	Probable non-functional immunoglobulin kappa variable 3-7 OS=Homo sapiens OX=9606 GN=IGKV3-7 PE=5 SV=1		4.567	16	1	5	1	12.8
Q9GZZ8	Extracellular glycoprotein lacritin OS=Homo sapiens OX=9606 GN=LACRT PE=1 SV=1		7.687	14	2	8	2	14.2	LACRT
Q16270	Insulin-like growth factor-binding protein 7 OS=Homo sapiens OX=9606 GN=IGFBP7 PE=1 SV=1		9.052	12	2	4	2	29.1	IGFBP7
Q6P5S2	Protein LEG1 homolog OS=Homo sapiens OX=9606 GN=LEG1 PE=1 SV=2		83.864	35	9	39	9	37.9	C6orf58
P07858	Cathepsin B OS=Homo sapiens OX=9606 GN=CTSB PE=1 SV=3		42.7	19	5	23	5	37.8	CTSB
P01036	Cystatin-S OS=Homo sapiens OX=9606 GN=CST4 PE=1 SV=3		279.177	83	21	486	15	16.2	CST4
P62328	Thymosin beta-4 OS=Homo sapiens OX=9606 GN=TMSB4X PE=1 SV=2		4.381	34	1	2	1	5.1	TMSB4X
P19971	Thymidine phosphorylase OS=Homo sapiens OX=9606 GN=TYMP PE=1 SV=2		7.736	3	1	3	1	49.9	TYMP; SCO2
P02768	Serum albumin OS=Homo sapiens OX=9606 GN=ALB PE=1 SV=2		1978.57	91	98	1608	98	69.3	ALB
P31151	Protein S100-A7 OS=Homo sapiens OX=9606 GN=S100A7 PE=1 SV=4		78.603	71	9	50	9	11.5	S100A7
P08670	Vimentin OS=Homo sapiens OX=9606 GN=VIM PE=1 SV=4		26.233	12	4	14	4	53.6	VIM
Q15651	High mobility group nucleosome-binding domain-containing protein 3 OS=Homo sapiens OX=9606 GN=HMGN3 PE=1 SV=2		17.631	15	1	3	1	10.7	HMGN3
A0A075B6S5	Immunoglobulin kappa variable 1-27 OS=Homo sapiens OX=9606 GN=IGKV1-27 PE=3 SV=1		12.823	14	1	4	1	12.7	IGKV1-27
P08133	Annexin A6 OS=Homo sapiens OX=9606 GN=ANXA6 PE=1 SV=3		3.731	1	1	2	1	75.8	ANXA6
Q9H8J5	MANSC domain-containing protein 1 OS=Homo sapiens OX=9606 GN=MANSC1 PE=2 SV=1		7.097	6	2	3	2	46.8	MANSC1
P80188	Neutrophil gelatinase-associated lipocalin OS=Homo sapiens OX=9606 GN=LCN2 PE=1 SV=2		136.071	66	15	96	15	22.6	LCN2
A0A087WSZ0	Immunoglobulin kappa variable 1D-8 OS=Homo sapiens OX=9606 GN=IGKV1D-8 PE=3 SV=6		4.614	16	1	3	1	12.8	IGKV1D-8
P80511	Protein S100-A12 OS=Homo sapiens OX=9606 GN=S100A12 PE=1 SV=2		3.875	23	1	1	1	10.6	S100A12
P52943	Cysteine-rich protein 2 OS=Homo sapiens OX=9606 GN=CRIP2 PE=1 SV=1		3.108	15	1	2	1	22.5	CRIP2
P69905	Hemoglobin subunit alpha OS=Homo sapiens OX=9606 GN=HBA1 PE=1 SV=2		145.642	79	9	66	9	15.2	HBA2; HBA1
Q9P1F3	Costars family protein ABRACL OS=Homo sapiens OX=9606 GN=ABRACL PE=1 SV=1		5.314	20	1	2	1	9.1	ABRACL
O43653	Prostate stem cell antigen OS=Homo sapiens OX=9606 GN=PSCA PE=1 SV=2		4.295	9	1	2	1	12
O60911	Cathepsin L2 OS=Homo sapiens OX=9606 GN=CTSV PE=1 SV=2		3.529	8	1	4	1	37.3	CTSL2; CTSV
Q6PIJ6	F-box only protein 38 OS=Homo sapiens OX=9606 GN=FBXO38 PE=1 SV=3		2.488	1	1	2	1	133.9	FBXO38
P31944	Caspase-14 OS=Homo sapiens OX=9606 GN=CASP14 PE=1 SV=2		13.869	21	3	6	3	27.7	CASP14
Q16777	Histone H2A type 2-C OS=Homo sapiens OX=9606 GN=HIST2H2AC PE=1 SV=4		42.106	36	5	35	2	14	HIST2H2AC
P51970	NADH dehydrogenase [ubiquinone] 1 alpha subcomplex subunit 8 OS=Homo sapiens OX=9606 GN=NDUFA8 PE=1 SV=3		2.88	8	1	2	1	20.1	NDUFA8
P05164	Myeloperoxidase OS=Homo sapiens OX=9606 GN=MPO PE=1 SV=1		40.886	16	8	18	8	83.8	MPO
Q9ULZ3	Apoptosis-associated speck-like protein containing a CARD OS=Homo sapiens OX=9606 GN=PYCARD PE=1 SV=2		10.029	36	3	5	3	21.6	PYCARD
P63104	14-3-3 protein zeta/delta OS=Homo sapiens OX=9606 GN=YWHAZ PE=1 SV=1		26.885	29	6	14	4	27.7	YWHAZ
P04632	Calpain small subunit 1 OS=Homo sapiens OX=9606 GN=CAPNS1 PE=1 SV=1		2.84	9	1	2	1	28.3	CAPNS1
O95969	Secretoglobin family 1D member 2 OS=Homo sapiens OX=9606 GN=SCGB1D2 PE=2 SV=1		2.182	10	1	2	1	9.9	SCGB1D2
Q5XKE5	Keratin, type II cytoskeletal 79 OS=Homo sapiens OX=9606 GN=KRT79 PE=1 SV=2		2.512	2	1	2	1	57.8	KRT79
P04075	Fructose-bisphosphate aldolase A OS=Homo sapiens OX=9606 GN=ALDOA PE=1 SV=2		83.195	42	10	31	9	39.4	ALDOA
Q7L7L0	Histone H2A type 3 OS=Homo sapiens OX=9606 GN=HIST3H2A PE=1 SV=3		31.375	35	4	27	1	14.1	HIST3H2A
P21741	Midkine OS=Homo sapiens OX=9606 GN=MDK PE=1 SV=1		5.342	16	1	3	1	15.6	MDK
Q9H444	Charged multivesicular body protein 4b OS=Homo sapiens OX=9606 GN=CHMP4B PE=1 SV=1		4.603	17	2	4	2	24.9	CHMP4B
A2NJV5	Immunoglobulin kappa variable 2-29 OS=Homo sapiens OX=9606 GN=IGKV2-29 PE=3 SV=2		5.074	17	2	4	1	13.1	IGKV2-29
P60022	Beta-defensin 1 OS=Homo sapiens OX=9606 GN=DEFB1 PE=1 SV=1		1.72	34	1	2	1	7.4	DEFB1
P29373	Cellular retinoic acid-binding protein 2 OS=Homo sapiens OX=9606 GN=CRABP2 PE=1 SV=2		25.184	26	4	11	4	15.7	CRABP2
P01861	Immunoglobulin heavy constant gamma 4 OS=Homo sapiens OX=9606 GN=IGHG4 PE=1 SV=1		244.27	54	13	195	7	35.9	IGHG4
P14174	Macrophage migration inhibitory factor OS=Homo sapiens OX=9606 GN=MIF PE=1 SV=4		12.397	22	3	10	3	12.5	MIF
P0DSN7	Probable non-functional immunoglobulinn kappa variable 1D-37 OS=Homo sapiens OX=9606 GN=IGKV1D-37 PE=5 SV=1		3.48	14	1	2	1	12.7
P08697	Alpha-2-antiplasmin OS=Homo sapiens OX=9606 GN=SERPINF2 PE=1 SV=3		2.502	4	1	2	1	54.5	SERPINF2
P18669	Phosphoglycerate mutase 1 OS=Homo sapiens OX=9606 GN=PGAM1 PE=1 SV=2		21.924	13	3	9	3	28.8	PGAM1; LOC643576
P14207	Folate receptor beta OS=Homo sapiens OX=9606 GN=FOLR2 PE=1 SV=4		18.005	11	1	6	1	29.3	FOLR2
P31025	Lipocalin-1 OS=Homo sapiens OX=9606 GN=LCN1 PE=1 SV=1		278.863	77	15	211	15	19.2	LCN1
P0DJI9	Serum amyloid A-2 protein OS=Homo sapiens OX=9606 GN=SAA2 PE=1 SV=1		30.109	36	3	11	1	13.5	SAA2
P30085	UMP-CMP kinase OS=Homo sapiens OX=9606 GN=CMPK1 PE=1 SV=3		16.983	17	3	6	3	22.2	CMPK1
P02765	Alpha-2-HS-glycoprotein OS=Homo sapiens OX=9606 GN=AHSG PE=1 SV=2		12.831	11	2	6	2	39.3
O95994	Anterior gradient protein 2 homolog OS=Homo sapiens OX=9606 GN=AGR2 PE=1 SV=1		10.885	16	2	8	2	20	AGR2
Q08188	Protein-glutamine gamma-glutamyltransferase E OS=Homo sapiens OX=9606 GN=TGM3 PE=1 SV=4		2.155	2	1	2	1	76.6	TGM3
P01889	HLA class I histocompatibility antigen, B alpha chain OS=Homo sapiens OX=9606 GN=HLA-B PE=1 SV=3		6.733	4	1	2	1	40.4	HLA-B
P01857	Immunoglobulin heavy constant gamma 1 OS=Homo sapiens OX=9606 GN=IGHG1 PE=1 SV=1		264.905	65	17	204	8	36.1	IGHG1
Q14515	SPARC-like protein 1 OS=Homo sapiens OX=9606 GN=SPARCL1 PE=1 SV=2		23.953	8	4	14	4	75.2	SPARCL1
P58107	Epiplakin OS=Homo sapiens OX=9606 GN=EPPK1 PE=1 SV=3		4.605	2	1	2	1	555.3
P13671	Complement component C6 OS=Homo sapiens OX=9606 GN=C6 PE=1 SV=3		4.796	2	1	2	1	104.7	C6
P01768	Immunoglobulin heavy variable 3-30 OS=Homo sapiens OX=9606 GN=IGHV3-30 PE=1 SV=2		11.216	13	2	6	2	12.9	IGHV3-30; IGHV3-30-5
O75888	Tumor necrosis factor ligand superfamily member 13 OS=Homo sapiens OX=9606 GN=TNFSF13 PE=1 SV=1		1.923	6	1	1	1	27.4	TNFSF13
P48594	Serpin B4 OS=Homo sapiens OX=9606 GN=SERPINB4 PE=1 SV=2		9.51	14	3	4	1	44.8	SERPINB4
P02760	Protein AMBP OS=Homo sapiens OX=9606 GN=AMBP PE=1 SV=1		3.172	8	2	3	2	39	AMBP
P04745	Alpha-amylase 1 OS=Homo sapiens OX=9606 GN=AMY1A PE=1 SV=2		743.39	79	47	659	11	57.7	AMY1A; AMY1C; AMY1B
O75874	Isocitrate dehydrogenase [NADP] cytoplasmic OS=Homo sapiens OX=9606 GN=IDH1 PE=1 SV=2		3.607	3	1	2	1	46.6	IDH1
Q9Y4Z0	U6 snRNA-associated Sm-like protein LSm4 OS=Homo sapiens OX=9606 GN=LSM4 PE=1 SV=1		3.027	6	1	10	1	15.3	LSM4
P01593	Immunoglobulin kappa variable 1D-33 OS=Homo sapiens OX=9606 GN=IGKV1D-33 PE=1 SV=2		28.302	34	2	18	2	12.8	IGKV1D-33
O60664	Perilipin-3 OS=Homo sapiens OX=9606 GN=PLIN3 PE=1 SV=3		54.942	38	10	23	10	47	PLIN3
P18510	Interleukin-1 receptor antagonist protein OS=Homo sapiens OX=9606 GN=IL1RN PE=1 SV=1		111.355	71	10	44	10	20	IL1RN
P40121	Macrophage-capping protein OS=Homo sapiens OX=9606 GN=CAPG PE=1 SV=2		10.143	10	2	8	2	38.5	CAPG
P11684	Uteroglobin OS=Homo sapiens OX=9606 GN=SCGB1A1 PE=1 SV=1		35.383	52	4	19	4	10	SCGB1A1
P12814	Alpha-actinin-1 OS=Homo sapiens OX=9606 GN=ACTN1 PE=1 SV=2		4.284	1	1	2	1	103	ACTN1
P23528	Cofilin-1 OS=Homo sapiens OX=9606 GN=CFL1 PE=1 SV=3		99.43	53	9	54	9	18.5	CFL1
Q9Y608	Leucine-rich repeat flightless-interacting protein 2 OS=Homo sapiens OX=9606 GN=LRRFIP2 PE=1 SV=1		4.337	2	1	2	1	82.1	LRRFIP2
P20674	Cytochrome c oxidase subunit 5A, mitochondrial OS=Homo sapiens OX=9606 GN=COX5A PE=1 SV=2		3.914	11	1	4	1	16.8	COX5A
P01008	Antithrombin-III OS=Homo sapiens OX=9606 GN=SERPINC1 PE=1 SV=1		12.346	13	4	9	4	52.6	SERPINC1
P0DJI8	Serum amyloid A-1 protein OS=Homo sapiens OX=9606 GN=SAA1 PE=1 SV=1		47.084	66	6	17	4	13.5	SAA1
P02675	Fibrinogen beta chain OS=Homo sapiens OX=9606 GN=FGB PE=1 SV=2		260.446	66	26	141	26	55.9	FGB
P07477	Trypsin-1 OS=Homo sapiens OX=9606 GN=PRSS1 PE=1 SV=1		9.208	4	1	14	1	26.5	PRSS1
Q86UD1	Out at first protein homolog OS=Homo sapiens OX=9606 GN=OAF PE=2 SV=1		3.436	4	1	2	1	30.7	OAF
Q9UBC9	Small proline-rich protein 3 OS=Homo sapiens OX=9606 GN=SPRR3 PE=1 SV=2		17.106	24	2	8	2	18.1	SPRR3
P61224	Ras-related protein Rap-1b OS=Homo sapiens OX=9606 GN=RAP1B PE=1 SV=1		4.958	8	1	2	1	20.8	RAP1B
P04217	Alpha-1B-glycoprotein OS=Homo sapiens OX=9606 GN=A1BG PE=1 SV=4		95.247	36	10	41	10	54.2	A1BG
Q02413	Desmoglein-1 OS=Homo sapiens OX=9606 GN=DSG1 PE=1 SV=2		4.985	2	1	2	1	113.7	DSG1
P55060	Exportin-2 OS=Homo sapiens OX=9606 GN=CSE1L PE=1 SV=3		3.576	1	1	4	1	110.3	CSE1L
P22079	Lactoperoxidase OS=Homo sapiens OX=9606 GN=LPO PE=1 SV=2		149.362	44	24	103	24	80.2	LPO
P00568	Adenylate kinase isoenzyme 1 OS=Homo sapiens OX=9606 GN=AK1 PE=1 SV=3		1.876	12	1	1	1	21.6	AK1
Q5D862	Filaggrin-2 OS=Homo sapiens OX=9606 GN=FLG2 PE=1 SV=1		2.244	1	1	1	1	247.9	FLG2
P12273	Prolactin-inducible protein OS=Homo sapiens OX=9606 GN=PIP PE=1 SV=1		204.708	77	17	203	17	16.6	PIP
Q9HC84	Mucin-5B OS=Homo sapiens OX=9606 GN=MUC5B PE=1 SV=3		93.105	6	15	41	15	596	MUC5B
Q9UL52	Transmembrane protease serine 11E OS=Homo sapiens OX=9606 GN=TMPRSS11E PE=1 SV=2		75.004	41	7	31	7	47.7	TMPRSS11E
Q9BW30	Tubulin polymerization-promoting protein family member 3 OS=Homo sapiens OX=9606 GN=TPPP3 PE=1 SV=1		3.527	7	1	2	1	19	TPPP3
P54108	Cysteine-rich secretory protein 3 OS=Homo sapiens OX=9606 GN=CRISP3 PE=1 SV=1		149.381	58	11	72	11	27.6	CRISP3
Q8NBJ4	Golgi membrane protein 1 OS=Homo sapiens OX=9606 GN=GOLM1 PE=1 SV=1		22.994	11	4	9	4	45.3	GOLM1
P13987	CD59 glycoprotein OS=Homo sapiens OX=9606 GN=CD59 PE=1 SV=1		9.409	18	1	4	1	14.2	CD59
P68104	Elongation factor 1-alpha 1 OS=Homo sapiens OX=9606 GN=EEF1A1 PE=1 SV=1		15.096	11	2	10	2	50.1	EEF1A1
P30086	Phosphatidylethanolamine-binding protein 1 OS=Homo sapiens OX=9606 GN=PEBP1 PE=1 SV=3		108.348	71	9	37	9	21	PEBP1
Q07020	60S ribosomal protein L18 OS=Homo sapiens OX=9606 GN=RPL18 PE=1 SV=2		2.263	7	1	2	1	21.6	RPL18
P06702	Protein S100-A9 OS=Homo sapiens OX=9606 GN=S100A9 PE=1 SV=1		101.991	77	8	59	8	13.2	S100A9
P46779	60S ribosomal protein L28 OS=Homo sapiens OX=9606 GN=RPL28 PE=1 SV=3		4.851	8	1	4	1	15.7	RPL28
P49913	Cathelicidin antimicrobial peptide OS=Homo sapiens OX=9606 GN=CAMP PE=1 SV=1		4.944	5	1	3	1	19.3	CAMP
O15055	Period circadian protein homolog 2 OS=Homo sapiens OX=9606 GN=PER2 PE=1 SV=2		2.566	1	1	2	1	136.5	PER2
P58499	Protein FAM3B OS=Homo sapiens OX=9606 GN=FAM3B PE=1 SV=2		2.095	4	1	4	1	26	FAM3B
P07998	Ribonuclease pancreatic OS=Homo sapiens OX=9606 GN=RNASE1 PE=1 SV=4		4.21	23	2	3	2	17.6	RNASE1
P34096	Ribonuclease 4 OS=Homo sapiens OX=9606 GN=RNASE4 PE=1 SV=3		27.024	22	4	13	4	16.8	RNASE4
P06396	Gelsolin OS=Homo sapiens OX=9606 GN=GSN PE=1 SV=1		32.499	14	6	13	6	85.6	GSN
P15311	Ezrin OS=Homo sapiens OX=9606 GN=EZR PE=1 SV=4		47.738	9	5	16	5	69.4	EZR
Q8N4F0	BPI fold-containing family B member 2 OS=Homo sapiens OX=9606 GN=BPIFB2 PE=1 SV=2		26.201	13	5	16	5	49.1	BPIFB2
P25311	Zinc-alpha-2-glycoprotein OS=Homo sapiens OX=9606 GN=AZGP1 PE=1 SV=2		419.565	75	37	389	37	34.2	AZGP1
Q09666	Neuroblast differentiation-associated protein AHNAK OS=Homo sapiens OX=9606 GN=AHNAK PE=1 SV=2		45.807	6	9	18	9	628.7	AHNAK
O75506	Heat shock factor-binding protein 1 OS=Homo sapiens OX=9606 GN=HSBP1 PE=1 SV=1		11.896	34	1	6	1	8.5	HSBP1
P05114	Non-histone chromosomal protein HMG-14 OS=Homo sapiens OX=9606 GN=HMGN1 PE=1 SV=3		7.877	14	1	4	1	10.7	HMGN1
Q8TAX7	Mucin-7 OS=Homo sapiens OX=9606 GN=MUC7 PE=1 SV=2		62.895	9	4	54	4	39.1	MUC7
P02810	Salivary acidic proline-rich phosphoprotein 1/2 OS=Homo sapiens OX=9606 GN=PRH1 PE=1 SV=2		23.134	27	1	12	1	17	PRH2; PRH1
P00558	Phosphoglycerate kinase 1 OS=Homo sapiens OX=9606 GN=PGK1 PE=1 SV=3		27.286	16	4	10	4	44.6	PGK1
Q92817	Envoplakin OS=Homo sapiens OX=9606 GN=EVPL PE=1 SV=3		3.871	1	1	2	1	231.5	EVPL
P22528	Cornifin-B OS=Homo sapiens OX=9606 GN=SPRR1B PE=1 SV=2		1.731	37	1	1	1	9.9	SPRR1B
P01009	Alpha-1-antitrypsin OS=Homo sapiens OX=9606 GN=SERPINA1 PE=1 SV=3		152.534	43	16	94	16	46.7	SERPINA1
P02741	C-reactive protein OS=Homo sapiens OX=9606 GN=CRP PE=1 SV=1		3.201	4	1	2	1	25	CRP
P12830	Cadherin-1 OS=Homo sapiens OX=9606 GN=CDH1 PE=1 SV=3		7.141	4	2	4	2	97.4	CDH1
P02750	Leucine-rich alpha-2-glycoprotein OS=Homo sapiens OX=9606 GN=LRG1 PE=1 SV=2		45.965	36	8	21	8	38.2	LRG1
P09525	Annexin A4 OS=Homo sapiens OX=9606 GN=ANXA4 PE=1 SV=4		11.129	10	2	4	2	35.9	ANXA4
P36543	V-type proton ATPase subunit E 1 OS=Homo sapiens OX=9606 GN=ATP6V1E1 PE=1 SV=1		4.498	6	1	1	1	26.1	ATP6V1E1
P04432	Immunoglobulin kappa variable 1D-39 OS=Homo sapiens OX=9606 GN=IGKV1D-39 PE=3 SV=2		17.916	29	2	14	2	12.7	IGKV1-39; IGKV1D-39
O60235	Transmembrane protease serine 11D OS=Homo sapiens OX=9606 GN=TMPRSS11D PE=1 SV=1		23.114	16	4	9	4	46.2	TMPRSS11D
P01619	Immunoglobulin kappa variable 3-20 OS=Homo sapiens OX=9606 GN=IGKV3-20 PE=1 SV=2		23.674	39	3	26	3	12.5	IGKV3-20
P01024	Complement C3 OS=Homo sapiens OX=9606 GN=C3 PE=1 SV=2		26.157	4	5	8	5	187	C3
P00450	Ceruloplasmin OS=Homo sapiens OX=9606 GN=CP PE=1 SV=1		133.178	29	22	73	22	122.1	CP
P05386	60S acidic ribosomal protein P1 OS=Homo sapiens OX=9606 GN=RPLP1 PE=1 SV=1		3.814	14	1	2	1	11.5	RPLP1
P55327	Tumor protein D52 OS=Homo sapiens OX=9606 GN=TPD52 PE=1 SV=2		11.856	16	3	7	3	24.3	TPD52
P02812	Basic salivary proline-rich protein 2 OS=Homo sapiens OX=9606 GN=PRB2 PE=1 SV=3		45.143	50	3	13	3	40.8	PRB2
P05109	Protein S100-A8 OS=Homo sapiens OX=9606 GN=S100A8 PE=1 SV=1		77.538	83	9	74	9	10.8	S100A8
Q9UKR3	Kallikrein-13 OS=Homo sapiens OX=9606 GN=KLK13 PE=2 SV=1		7.853	29	4	5	4	30.6	KLK13
Q15904	V-type proton ATPase subunit S1 OS=Homo sapiens OX=9606 GN=ATP6AP1 PE=1 SV=2		5.513	3	1	4	1	52	ATP6AP1
P03973	Antileukoproteinase OS=Homo sapiens OX=9606 GN=SLPI PE=1 SV=2		161.145	79	15	79	15	14.3	SLPI
Q6ZVX7	F-box only protein 50 OS=Homo sapiens OX=9606 GN=NCCRP1 PE=1 SV=1		4.782	15	2	3	2	30.8	NCCRP1
A0A1B0GUS4	Ubiquitin-conjugating enzyme E2 L5 OS=Homo sapiens OX=9606 GN=UBE2L5 PE=2 SV=1		3.507	16	1	2	1	17.9	UBE2L5P; UBE2L5
Q15121	Astrocytic phosphoprotein PEA-15 OS=Homo sapiens OX=9606 GN=PEA15 PE=1 SV=2		3.191	11	1	3	1	15	PEA15
P01037	Cystatin-SN OS=Homo sapiens OX=9606 GN=CST1 PE=1 SV=3		260.412	74	15	461	10	16.4	CST1
Q13765	Nascent polypeptide-associated complex subunit alpha OS=Homo sapiens OX=9606 GN=NACA PE=1 SV=1		4.843	7	1	3	1	23.4	NACA
P62987	Ubiquitin-60S ribosomal protein L40 OS=Homo sapiens OX=9606 GN=UBA52 PE=1 SV=2		6.356	13	1	3	1	14.7	UBA52
P00738	Haptoglobin OS=Homo sapiens OX=9606 GN=HP PE=1 SV=1		117.895	42	13	70	9	45.2	HP
P20618	Proteasome subunit beta type-1 OS=Homo sapiens OX=9606 GN=PSMB1 PE=1 SV=2		6.96	14	2	4	2	26.5	PSMB1
O14745	Na(+)/H(+) exchange regulatory cofactor NHE-RF1 OS=Homo sapiens OX=9606 GN=SLC9A3R1 PE=1 SV=4		2.765	5	1	2	1	38.8	SLC9A3R1
P25685	DnaJ homolog subfamily B member 1 OS=Homo sapiens OX=9606 GN=DNAJB1 PE=1 SV=4		2.021	4	1	2	1	38	DNAJB1
P00441	Superoxide dismutase [Cu-Zn] OS=Homo sapiens OX=9606 GN=SOD1 PE=1 SV=2		57.111	65	5	21	5	15.9	SOD1
P04430	Immunoglobulin kappa variable 1-16 OS=Homo sapiens OX=9606 GN=IGKV1-16 PE=1 SV=2		7.314	14	1	3	1	12.6	IGKV1-16
P29401	Transketolase OS=Homo sapiens OX=9606 GN=TKT PE=1 SV=3		4.167	2	1	1	1	67.8	TKT
P0DOX2	Immunoglobulin alpha-2 heavy chain OS=Homo sapiens OX=9606 PE=1 SV=2		117.94	39	11	56	1	48.9
P40926	Malate dehydrogenase, mitochondrial OS=Homo sapiens OX=9606 GN=MDH2 PE=1 SV=3		8.894	7	1	2	1	35.5	MDH2
P30044	Peroxiredoxin-5, mitochondrial OS=Homo sapiens OX=9606 GN=PRDX5 PE=1 SV=4		20.233	46	5	19	5	22.1	PRDX5
Q9UBS3	DnaJ homolog subfamily B member 9 OS=Homo sapiens OX=9606 GN=DNAJB9 PE=1 SV=1		6.576	12	2	6	2	25.5	DNAJB9
P36952	Serpin B5 OS=Homo sapiens OX=9606 GN=SERPINB5 PE=1 SV=2		10.286	9	2	4	2	42.1	SERPINB5
P14550	Aldo-keto reductase family 1 member A1 OS=Homo sapiens OX=9606 GN=AKR1A1 PE=1 SV=3		3.395	7	1	2	1	36.6	AKR1A1
P07237	Protein disulfide-isomerase OS=Homo sapiens OX=9606 GN=P4HB PE=1 SV=3		52.204	26	9	21	9	57.1	P4HB
Q92876	Kallikrein-6 OS=Homo sapiens OX=9606 GN=KLK6 PE=1 SV=1		48.829	40	6	25	6	26.8	KLK6
P07711	Cathepsin L1 OS=Homo sapiens OX=9606 GN=CTSL PE=1 SV=2		4.421	4	1	2	1	37.5	CTSL; CTSL1
P01877	Immunoglobulin heavy constant alpha 2 OS=Homo sapiens OX=9606 GN=IGHA2 PE=1 SV=4		120.646	52	11	57	1	36.6	IGHA2
P61769	Beta-2-microglobulin OS=Homo sapiens OX=9606 GN=B2M PE=1 SV=1		84.74	49	6	53	6	13.7	B2M
P68871	Hemoglobin subunit beta OS=Homo sapiens OX=9606 GN=HBB PE=1 SV=2		114.612	96	14	81	14	16	HBB
O14950	Myosin regulatory light chain 12B OS=Homo sapiens OX=9606 GN=MYL12B PE=1 SV=2		9.741	17	2	6	2	19.8	MYL12B; MYL12A
P54652	Heat shock-related 70 kDa protein 2 OS=Homo sapiens OX=9606 GN=HSPA2 PE=1 SV=1		9.338	4	2	4	1	70	HSPA2
P02671	Fibrinogen alpha chain OS=Homo sapiens OX=9606 GN=FGA PE=1 SV=2		165.124	23	19	74	19	94.9	FGA
P22532	Small proline-rich protein 2D OS=Homo sapiens OX=9606 GN=SPRR2D PE=2 SV=2		3.931	18	1	2	1	7.9	SPRR2D
O95171	Sciellin OS=Homo sapiens OX=9606 GN=SCEL PE=1 SV=2		3.474	1	1	2	1	77.5	SCEL
P05204	Non-histone chromosomal protein HMG-17 OS=Homo sapiens OX=9606 GN=HMGN2 PE=1 SV=3		23.801	46	2	16	2	9.4	HMGN2
Q9Y2V2	Calcium-regulated heat-stable protein 1 OS=Homo sapiens OX=9606 GN=CARHSP1 PE=1 SV=2		2.428	11	1	2	1	15.9	CARHSP1
P30041	Peroxiredoxin-6 OS=Homo sapiens OX=9606 GN=PRDX6 PE=1 SV=3		8.877	17	2	4	2	25	PRDX6
P15104	Glutamine synthetase OS=Homo sapiens OX=9606 GN=GLUL PE=1 SV=4		7.912	5	1	2	1	42	GLUL
O14737	Programmed cell death protein 5 OS=Homo sapiens OX=9606 GN=PDCD5 PE=1 SV=3		4.338	9	1	2	1	14.3	PDCD5
O00584	Ribonuclease T2 OS=Homo sapiens OX=9606 GN=RNASET2 PE=1 SV=2		43.687	26	7	28	7	29.5	RNASET2
Q02818	Nucleobindin-1 OS=Homo sapiens OX=9606 GN=NUCB1 PE=1 SV=4		75.549	31	11	34	11	53.8	NUCB1
